# Uncovering the regulatory network of the small RNA SuhB and its contribution to stress resistance in *Sphingopyxis granuli* TFA

**DOI:** 10.64898/2025.12.09.693200

**Authors:** Inmaculada García-Romero, Alberto Pires-Acosta, Belén Floriano, Francisca Reyes-Ramírez

## Abstract

Post-transcriptional regulation by small RNAs (sRNAs) enables bacteria to fine-tune gene expression and rapidly adapt to fluctuating environmental conditions. In *Sphingopyxis granuli* TFA, SuhB, the only sRNA characterized to date in this strain, was previously shown to repress *thnR* translation to control tetralin degradation under carbon catabolite repression conditions. Here, we reveal additional regulatory roles of SuhB beyond carbon metabolism. Deletion of *suhB* increases sensitivity to diverse abiotic stresses, including osmotic, oxidative, desiccation, and copper stress. Label-free quantitative proteomic analysis indicates widespread alterations in the proteome in the absence of SuhB, affecting metabolic pathways and membrane-associated processes. Moreover, a LysR-type transcription factor mutant, identified as a direct activator of *suhB,* shows similar phenotypes. Together, these findings demonstrate that SuhB functions as a global post-transcriptional regulator, coordinating metabolic balance, membrane composition, and stress resistance in *S. granuli* TFA, highlighting the critical role of sRNA-mediated regulation in environmental bacteria.
