## Supplementary Data 2 for "Uncovering the regulatory network of the small RNA SuhB and its contribution to stress resistance in *Sphingopyxis granuli* TFA"

### Sheet: total_tonB_suhB_EXP
Protein ID	Gene Name	SuhB_vs_WT_log2 fold change	SuhB_vs_WT_p.val	SuhB_vs_WT_p.adj	significant	SuhB_vs_WT_significant	imputed	num_NAs	Description
SGRAN_4008	SGRAN_4008	-0.95	0.0379	0.125	FALSE	FALSE	FALSE	0	SGRAN_4008 [db_xref=GO:0004872 GO:0006810 GO:0009279 InterPro:IPR000531 InterPro:IPR012910] [protein=TonB-dependent Receptor Plug domain protein] [protein_id=AMG76336.1] [location=4407868..4410771] [gbkey=CDS]
SGRAN_1429	SGRAN_1429	-0.635	0.0995	0.221	FALSE	FALSE	FALSE	0	SGRAN_1429 [db_xref=GO:0004872 GO:0005506 GO:0009279 GO:0015891 GO:0016021 InterPro:IPR000531 InterPro:IPR010916 InterPro:IPR010917 InterPro:IPR012910 InterPro:IPR030150] [protein=TonB-dependent receptor] [protein_id=AMG73818.1] [location=1549435..1551948] [gbkey=CDS]
SGRAN_3941	SGRAN_3941	-0.519	0.144	0.28	FALSE	FALSE	FALSE	0	SGRAN_3941 [db_xref=GO:0004872 GO:0006810 GO:0009279 GO:0016021 InterPro:IPR000531 InterPro:IPR010916 InterPro:IPR010917 InterPro:IPR011662 InterPro:IPR012910] [protein=TonB-dependent receptor] [protein_id=AMG76271.1] [location=complement(4324575..4327589)] [gbkey=CDS]
SGRAN_0631	SGRAN_0631	-0.495	0.172	0.313	FALSE	FALSE	FALSE	0	SGRAN_0631 [db_xref=GO:0004872 GO:0006810 GO:0009279 GO:0016020 GO:0016021 InterPro:IPR000531 InterPro:IPR006311 InterPro:IPR010917 InterPro:IPR012910] [protein=Putative TonB-dependent receptor] [protein_id=AMG73027.1] [location=complement(673823..676057)] [gbkey=CDS]
SGRAN_0107	SGRAN_0107	-0.469	0.223	0.376	FALSE	FALSE	FALSE	0	SGRAN_0107 [db_xref=GO:0004872 GO:0006810 GO:0009279 InterPro:IPR000531 InterPro:IPR001579 InterPro:IPR011662 InterPro:IPR012910] [protein=TonB-dependent receptor] [protein_id=AMG72505.1] [location=complement(113005..116103)] [gbkey=CDS]
SGRAN_2100	SGRAN_2100	-0.434	0.228	0.383	FALSE	FALSE	FALSE	0	SGRAN_2100 [db_xref=GO:0004872 GO:0006810 GO:0009279 GO:0016020 InterPro:IPR000531 InterPro:IPR012910] [protein=TonB-dependent receptor] [protein_id=AMG74475.1] [location=2291403..2293451] [gbkey=CDS]
SGRAN_1335	SGRAN_1335	-0.324	0.401	0.553	FALSE	FALSE	FALSE	0	SGRAN_1335 [db_xref=GO:0004872 GO:0006810 GO:0009279 GO:0016020 InterPro:IPR000531 InterPro:IPR006311 InterPro:IPR012910] [protein=TonB-dependent receptor] [protein_id=AMG73724.1] [location=1449415..1452045] [gbkey=CDS]
SGRAN_3867	SGRAN_3867	-0.292	0.587	0.715	FALSE	FALSE	FALSE	0	SGRAN_3867 [db_xref=GO:0004872 GO:0006810 GO:0009279 InterPro:IPR000531 InterPro:IPR010917 InterPro:IPR012910] [protein=TonB-dependent receptor] [protein_id=AMG76199.1] [location=4231237..4233381] [gbkey=CDS]
SGRAN_3927	SGRAN_3927	-0.215	0.504	0.644	FALSE	FALSE	FALSE	0	SGRAN_3927 [db_xref=GO:0004872 GO:0006810 GO:0009279 InterPro:IPR000531 InterPro:IPR012910] [protein=TonB-dependent receptor] [protein_id=AMG76257.1] [location=complement(4297106..4300327)] [gbkey=CDS]
SGRAN_2692	SGRAN_2692	-0.188	0.813	0.88	FALSE	FALSE	TRUE	1	SGRAN_2692 [db_xref=GO:0004872 GO:0006810 GO:0009279 InterPro:IPR000531 InterPro:IPR012910] [protein=TonB-dependent receptor] [protein_id=AMG75042.1] [location=2913043..2915712] [gbkey=CDS]
SGRAN_1470	SGRAN_1470	-0.0834	0.89	0.928	FALSE	FALSE	FALSE	0	SGRAN_1470 [db_xref=GO:0004872 GO:0006810 GO:0009279 GO:0016020 InterPro:IPR000531 InterPro:IPR012910] [protein=TonB-dependent receptor] [protein_id=AMG73857.1] [location=complement(1599236..1601374)] [gbkey=CDS]
SGRAN_0100	SGRAN_0100	-0.0589	0.894	0.93	FALSE	FALSE	FALSE	0	SGRAN_0100 [db_xref=GO:0004872 GO:0006810 GO:0009279 GO:0016020 InterPro:IPR000531 InterPro:IPR010916 InterPro:IPR011662 InterPro:IPR012910] [protein=TonB-dependent receptor] [protein_id=AMG72498.1] [location=complement(103595..106069)] [gbkey=CDS]
SGRAN_4147	SGRAN_4147	-0.0437	0.901	0.934	FALSE	FALSE	FALSE	0	SGRAN_4147 [db_xref=GO:0004872 GO:0006810 GO:0009279 GO:0016020 InterPro:IPR000531 InterPro:IPR010916 InterPro:IPR012910] [protein=TonB-dependent receptor] [protein_id=AMG76474.1] [location=4559586..4561514] [gbkey=CDS]
SGRAN_3579	SGRAN_3579	-0.0181	0.938	0.961	FALSE	FALSE	FALSE	0	SGRAN_3579 [db_xref=GO:0004872 GO:0006810 GO:0016020 GO:0030246 InterPro:IPR000531 InterPro:IPR008969 InterPro:IPR012910 InterPro:IPR013783 InterPro:IPR013784 InterPro:IPR014766] [protein=Putative outer membrane protein with a TonB box] [protein_id=AMG75920.1] [location=3927296..3930502] [gbkey=CDS]
SGRAN_0439	SGRAN_0439	0.0606	0.874	0.918	FALSE	FALSE	FALSE	0	SGRAN_0439 [db_xref=GO:0004872 GO:0005506 GO:0009279 GO:0015891 GO:0016021 InterPro:IPR000531 InterPro:IPR012910 InterPro:IPR030150] [protein=TonB-dependent receptor] [protein_id=AMG72835.1] [location=complement(460035..462230)] [gbkey=CDS]
SGRAN_4145	SGRAN_4145	0.119	0.873	0.917	FALSE	FALSE	FALSE	0	SGRAN_4145 [db_xref=GO:0004872 GO:0006810 GO:0009279 InterPro:IPR000531 InterPro:IPR010917 InterPro:IPR012910] [protein=TonB-dependent receptor] [protein_id=AMG76472.1] [location=complement(4556600..4558621)] [gbkey=CDS]
SGRAN_0419	SGRAN_0419	0.161	0.912	0.942	FALSE	FALSE	FALSE	0	SGRAN_0419 [db_xref=GO:0004872 GO:0005506 GO:0009279 GO:0015891 GO:0016021 InterPro:IPR000531 InterPro:IPR012910 InterPro:IPR030150] [protein=TonB-dependent receptor] [protein_id=AMG72815.1] [location=complement(438476..440785)] [gbkey=CDS]
SGRAN_1096	SGRAN_1096	0.162	0.726	0.821	FALSE	FALSE	FALSE	0	SGRAN_1096 [protein=TonB dependent receptor] [protein_id=AMG73489.1] [location=1187625..1190891] [gbkey=CDS]
SGRAN_1618	SGRAN_1618	0.163	0.598	0.724	FALSE	FALSE	FALSE	0	SGRAN_1618 [db_xref=GO:0004872 GO:0005506 GO:0009279 GO:0015891 GO:0016021 InterPro:IPR000531 InterPro:IPR010105 InterPro:IPR010916 InterPro:IPR010917 InterPro:IPR011662 InterPro:IPR012910 InterPro:IPR030149] [protein=TonB-dependent siderophore receptor] [protein_id=AMG73999.1] [location=complement(1769686..1771899)] [gbkey=CDS]
SGRAN_3824	SGRAN_3824	0.172	0.675	0.785	FALSE	FALSE	FALSE	0	SGRAN_3824 [db_xref=GO:0004872 GO:0006810 GO:0009279 GO:0016020 InterPro:IPR000531 InterPro:IPR010916 InterPro:IPR010917 InterPro:IPR012910] [protein=TonB-dependent receptor] [protein_id=AMG76157.1] [location=4182545..4184749] [gbkey=CDS]
SGRAN_4166	SGRAN_4166	0.2	0.458	0.603	FALSE	FALSE	FALSE	0	SGRAN_4166 [db_xref=GO:0004872 GO:0005506 GO:0005623 GO:0009279 GO:0015891 GO:0019867 InterPro:IPR000531 InterPro:IPR010105 InterPro:IPR011662 InterPro:IPR012910] [protein=TonB-dependent siderophore receptor] [protein_id=AMG76492.1] [location=4578539..4580530] [gbkey=CDS]
SGRAN_0855	SGRAN_0855	0.368	0.593	0.72	FALSE	FALSE	FALSE	0	SGRAN_0855 [db_xref=GO:0004872 GO:0006810 GO:0016020 InterPro:IPR000531 InterPro:IPR006311 InterPro:IPR012910] [protein=TonB-dependent receptor] [protein_id=AMG73249.1] [location=912754..914838] [gbkey=CDS]
SGRAN_1433	SGRAN_1433	0.57	0.425	0.572	FALSE	FALSE	TRUE	4	SGRAN_1433 [db_xref=GO:0004872 GO:0005506 GO:0009279 GO:0015891 GO:0016021 InterPro:IPR000531 InterPro:IPR010917 InterPro:IPR011662 InterPro:IPR012910 InterPro:IPR030150] [protein=TonB-dependent receptor] [protein_id=AMG73822.1] [location=complement(1554769..1556352)] [gbkey=CDS]
SGRAN_0976	SGRAN_0976	0.642	0.24	0.393	FALSE	FALSE	TRUE	2	SGRAN_0976 [db_xref=InterPro:IPR000531 InterPro:IPR010917 InterPro:IPR012910] [protein=TonB-dependent receptor precursor] [protein_id=AMG73370.1] [location=1034566..1036941] [gbkey=CDS]
SGRAN_3996	SGRAN_3996	0.837	0.0138	0.0753	FALSE	FALSE	FALSE	0	SGRAN_3996 [db_xref=GO:0006810 GO:0015343 GO:0030288 GO:0031992 InterPro:IPR003538 InterPro:IPR006260] [protein=TonB-like protein] [protein_id=AMG76325.1] [location=complement(4394344..4395000)] [gbkey=CDS]
SGRAN_2656	SGRAN_2656	0.873	0.0371	0.123	FALSE	FALSE	FALSE	0	SGRAN_2656 [db_xref=GO:0004872 GO:0006810 GO:0009279 GO:0016020 InterPro:IPR000531 InterPro:IPR010916 InterPro:IPR012910] [protein=TonB-dependent receptor] [protein_id=AMG75008.1] [location=2867456..2870059] [gbkey=CDS]
SGRAN_0288	SGRAN_0288	0.891	0.0134	0.0742	FALSE	FALSE	TRUE	2	SGRAN_0288 [db_xref=GO:0004872 GO:0006810 GO:0016020 InterPro:IPR000531 InterPro:IPR012910] [protein=TonB-dependent receptor] [protein_id=AMG72685.1] [location=complement(309426..311519)] [gbkey=CDS]
SGRAN_2781	SGRAN_2781	0.91	0.0543	0.152	FALSE	FALSE	TRUE	3	SGRAN_2781 [db_xref=GO:0004872 GO:0005506 GO:0009279 GO:0015891 GO:0016021 InterPro:IPR000531 InterPro:IPR011662 InterPro:IPR012910 InterPro:IPR030150] [protein=TonB-dependent receptor] [protein_id=AMG75130.1] [location=complement(3015204..3018575)] [gbkey=CDS]
SGRAN_3621	SGRAN_3621	0.937	0.022	0.0934	FALSE	FALSE	FALSE	0	SGRAN_3621 [db_xref=GO:0004872 GO:0006810 GO:0009279 GO:0016021 InterPro:IPR000531 InterPro:IPR010916 InterPro:IPR010917 InterPro:IPR012910] [protein=TonB-dependent receptor] [protein_id=AMG75962.1] [location=complement(3966623..3968575)] [gbkey=CDS]
SGRAN_2594	SGRAN_2594	0.991	0.204	0.354	FALSE	FALSE	FALSE	0	SGRAN_2594 [db_xref=GO:0004872 GO:0005506 GO:0009279 GO:0015891 GO:0016021 InterPro:IPR000531 InterPro:IPR011662 InterPro:IPR012910 InterPro:IPR030150] [protein=TonB-dependent receptor] [protein_id=AMG74949.1] [location=complement(2797671..2800913)] [gbkey=CDS]
SGRAN_2228	SGRAN_2228	1.09	0.416	0.562	FALSE	FALSE	FALSE	0	SGRAN_2228 [db_xref=GO:0004872 GO:0005506 GO:0006810 GO:0009279 GO:0015891 GO:0016020 GO:0016021 GO:0019867 InterPro:IPR000531 InterPro:IPR010917 InterPro:IPR011662 InterPro:IPR012910 InterPro:IPR030150] [protein=TonB-dependent receptor] [protein_id=AMG74595.1] [location=2417039..2419444] [gbkey=CDS]
SGRAN_1745	SGRAN_1745	1.15	0.0786	0.19	FALSE	FALSE	TRUE	4	SGRAN_1745 [protein=TonB-dependent receptor] [protein_id=AMG74124.1] [location=complement(1912186..1914357)] [gbkey=CDS]
SGRAN_0444	SGRAN_0444	1.26	0.0375	0.124	FALSE	FALSE	FALSE	0	SGRAN_0444 [db_xref=GO:0004872 GO:0006810 GO:0009279 InterPro:IPR000531 InterPro:IPR010916 InterPro:IPR012910] [protein=TonB-dependent receptor] [protein_id=AMG72840.1] [location=466571..469462] [gbkey=CDS]
SGRAN_3273	SGRAN_3273	1.41	0.0612	0.163	FALSE	FALSE	TRUE	3	SGRAN_3273 [db_xref=GO:0004872 GO:0005506 GO:0009279 GO:0015891 InterPro:IPR000531 InterPro:IPR012910 InterPro:IPR030150] [protein=TonB-dependent receptor] [protein_id=AMG75616.1] [location=3585791..3588262] [gbkey=CDS]
SGRAN_3883	SGRAN_3883	1.9	0.00116	0.023	TRUE	TRUE	TRUE	2	SGRAN_3883 [db_xref=GO:0004872 GO:0005506 GO:0009279 GO:0015891 GO:0016021 InterPro:IPR000531 InterPro:IPR011662 InterPro:IPR012910 InterPro:IPR030150] [protein=TonB-dependent receptor] [protein_id=AMG76215.1] [location=complement(4249965..4254281)] [gbkey=CDS]
SGRAN_0980	SGRAN_0980	2.14	0.00021	0.00847	TRUE	TRUE	FALSE	0	SGRAN_0980 [db_xref=GO:0004872 GO:0006810 GO:0009279 GO:0016020 InterPro:IPR000531 InterPro:IPR011662 InterPro:IPR012910] [protein=TonB-dependent receptor] [protein_id=AMG73374.1] [location=1042404..1045475] [gbkey=CDS]
SGRAN_1740	SGRAN_1740	2.56	1.39e-05	0.00126	TRUE	TRUE	TRUE	1	SGRAN_1740 [db_xref=GO:0004872 GO:0005506 GO:0009279 GO:0015891 GO:0016021 InterPro:IPR000531 InterPro:IPR006311 InterPro:IPR010916 InterPro:IPR010917 InterPro:IPR011662 InterPro:IPR012910 InterPro:IPR018247 InterPro:IPR030150] [protein=TonB-dependent receptor] [protein_id=AMG74119.1] [location=1906074..1908338] [gbkey=CDS]
SGRAN_0236	SGRAN_0236	2.69	0.000414	0.0127	TRUE	TRUE	FALSE	0	SGRAN_0236 [db_xref=GO:0004872 GO:0005506 GO:0009279 GO:0015891 GO:0016021 InterPro:IPR000531 InterPro:IPR006311 InterPro:IPR010916 InterPro:IPR010917 InterPro:IPR011662 InterPro:IPR012910 InterPro:IPR018247 InterPro:IPR030150] [protein=TonB-dependent receptor] [protein_id=AMG72633.1] [location=257487..259814] [gbkey=CDS]
SGRAN_0516	SGRAN_0516	2.69	0.000411	0.0127	TRUE	TRUE	FALSE	0	SGRAN_0516 [db_xref=GO:0004872 GO:0005506 GO:0009279 GO:0015891 GO:0016021 InterPro:IPR000531 InterPro:IPR010917 InterPro:IPR012910 InterPro:IPR030150] [protein=TonB-dependent receptor] [protein_id=AMG72912.1] [location=552995..555370] [gbkey=CDS]
SGRAN_2497	SGRAN_2497	2.8	0.00152	0.0257	TRUE	TRUE	TRUE	3	SGRAN_2497 [db_xref=InterPro:IPR000531 InterPro:IPR012910] [protein=TonB-dependent receptor precursor] [protein_id=AMG74857.1] [location=2703876..2706095] [gbkey=CDS]
SGRAN_2776	SGRAN_2776	2.92	0.0104	0.0661	FALSE	FALSE	TRUE	1	SGRAN_2776 [db_xref=GO:0004872 GO:0006810 GO:0016020 InterPro:IPR000531 InterPro:IPR012910] [protein=TonB-dependent receptor-like protein] [protein_id=AMG75125.1] [location=complement(3005813..3008392)] [gbkey=CDS]
SGRAN_1593	SGRAN_1593	2.97	0.00217	0.0311	TRUE	TRUE	FALSE	0	SGRAN_1593 [db_xref=GO:0004872 GO:0005506 GO:0009279 GO:0015891 GO:0016021 InterPro:IPR000531 InterPro:IPR010916 InterPro:IPR010917 InterPro:IPR012910 InterPro:IPR030150] [protein=TonB-dependent receptor] [protein_id=AMG73974.1] [location=complement(1728811..1731543)] [gbkey=CDS]
SGRAN_0143	SGRAN_0143	2.98	0.0127	0.0721	FALSE	FALSE	TRUE	1	SGRAN_0143 [db_xref=GO:0004872 GO:0006810 GO:0009279 InterPro:IPR000531 InterPro:IPR010916 InterPro:IPR011662 InterPro:IPR012910] [protein=TonB-dependent receptor] [protein_id=AMG72541.1] [location=154897..157599] [gbkey=CDS]
SGRAN_2624	SGRAN_2624	3.05	0.00203	0.0307	TRUE	TRUE	TRUE	3	SGRAN_2624 [db_xref=GO:0004872 GO:0005506 GO:0009279 GO:0015891 InterPro:IPR000531 InterPro:IPR012910 InterPro:IPR030150] [protein=TonB-dependent receptor] [protein_id=AMG74976.1] [location=2834768..2836990] [gbkey=CDS]
SGRAN_0396	SGRAN_0396	3.07	0.000135	0.00636	TRUE	TRUE	FALSE	0	SGRAN_0396 [db_xref=GO:0004872 GO:0005506 GO:0009279 GO:0015891 GO:0016021 InterPro:IPR000531 InterPro:IPR010916 InterPro:IPR010917 InterPro:IPR012910 InterPro:IPR030150] [protein=TonB-dependent receptor] [protein_id=AMG72792.1] [location=complement(408554..411286)] [gbkey=CDS]
SGRAN_2932	SGRAN_2932	3.3	5.98e-06	0.000878	TRUE	TRUE	TRUE	3	SGRAN_2932 [db_xref=InterPro:IPR000531 InterPro:IPR012910] [protein=TonB-dependent receptor precursor] [protein_id=AMG75280.1] [location=complement(3224549..3226846)] [gbkey=CDS]
SGRAN_2620	SGRAN_2620	3.46	8.49e-06	0.00092	TRUE	TRUE	TRUE	2	SGRAN_2620 [db_xref=GO:0004872 GO:0005506 GO:0009279 GO:0015891 GO:0016021 InterPro:IPR000531 InterPro:IPR010916 InterPro:IPR012910 InterPro:IPR030150] [protein=TonB-dependent receptor] [protein_id=AMG74972.1] [location=2829876..2832056] [gbkey=CDS]
SGRAN_2788	SGRAN_2788	3.46	8.33e-06	0.00092	TRUE	TRUE	TRUE	3	SGRAN_2788 [db_xref=GO:0004872 GO:0005506 GO:0009279 GO:0015891 GO:0016021 InterPro:IPR000531 InterPro:IPR012910 InterPro:IPR030150] [protein=TonB-dependent receptor-like protein] [protein_id=AMG75137.1] [location=complement(3027481..3029652)] [gbkey=CDS]
SGRAN_2566	SGRAN_2566	3.53	0.0068	0.054	FALSE	FALSE	TRUE	1	SGRAN_2566 [db_xref=GO:0004872 GO:0005506 GO:0009279 GO:0015891 GO:0016021 InterPro:IPR000531 InterPro:IPR006311 InterPro:IPR010916 InterPro:IPR010917 InterPro:IPR011662 InterPro:IPR012910 InterPro:IPR030150] [protein=TonB-dependent receptor] [protein_id=AMG74924.1] [location=complement(2768089..2771442)] [gbkey=CDS]
SGRAN_1190	SGRAN_1190	3.66	0.00474	0.0446	TRUE	TRUE	TRUE	2	SGRAN_1190 [db_xref=GO:0004872 GO:0005506 GO:0009279 GO:0015891 GO:0016021 InterPro:IPR000531 InterPro:IPR012910 InterPro:IPR030150] [protein=TonB-dependent receptor-like protein] [protein_id=AMG73583.1] [location=1289032..1291446] [gbkey=CDS]
SGRAN_2675	SGRAN_2675	3.78	0.000378	0.0122	TRUE	TRUE	TRUE	3	SGRAN_2675 [protein=TonB-dependent receptor] [protein_id=AMG75025.1] [location=complement(2887617..2890091)] [gbkey=CDS]
SGRAN_0463	SGRAN_0463	3.82	8.7e-06	0.00092	TRUE	TRUE	FALSE	0	SGRAN_0463 [db_xref=GO:0004872 GO:0005506 GO:0009279 GO:0015891 GO:0016021 InterPro:IPR000531 InterPro:IPR012910 InterPro:IPR030150] [protein=TonB-dependent receptor] [protein_id=AMG72859.1] [location=489694..492423] [gbkey=CDS]
SGRAN_0137	SGRAN_0137	4	0.000377	0.0122	TRUE	TRUE	TRUE	1	SGRAN_0137 [db_xref=GO:0004872 GO:0006810 GO:0009279 InterPro:IPR000531 InterPro:IPR010916 InterPro:IPR012910] [protein=TonB-dependent receptor plug] [protein_id=AMG72535.1] [location=145896..148367] [gbkey=CDS]
SGRAN_3249	SGRAN_3249	4.04	0.00048	0.0137	TRUE	TRUE	TRUE	3	SGRAN_3249 [db_xref=GO:0004872 GO:0005506 GO:0009279 GO:0015891 GO:0016021 InterPro:IPR000531 InterPro:IPR012910 InterPro:IPR030150] [protein=TonB-dependent receptor] [protein_id=AMG75592.1] [location=complement(3559974..3562334)] [gbkey=CDS]
SGRAN_2240	SGRAN_2240	4.18	0.00107	0.0223	TRUE	TRUE	FALSE	0	SGRAN_2240 [db_xref=GO:0004872 GO:0005506 GO:0009279 GO:0015891 GO:0016021 InterPro:IPR000531 InterPro:IPR010916 InterPro:IPR010917 InterPro:IPR011662 InterPro:IPR012910 InterPro:IPR030150] [protein=TonB-dependent receptor] [protein_id=AMG74606.1] [location=2434819..2438157] [gbkey=CDS]
SGRAN_0957	SGRAN_0957	4.29	4.09e-06	0.000693	TRUE	TRUE	TRUE	3	SGRAN_0957 [db_xref=GO:0004872 GO:0005506 GO:0009279 GO:0015891 GO:0016021 InterPro:IPR000531 InterPro:IPR011662 InterPro:IPR012910 InterPro:IPR030150] [protein=TonB-dependent receptor] [protein_id=AMG73351.1] [location=1013034..1016486] [gbkey=CDS]
SGRAN_0397	SGRAN_0397	4.35	3.25e-05	0.00243	TRUE	TRUE	FALSE	0	SGRAN_0397 [db_xref=GO:0004872 GO:0005506 GO:0009279 GO:0015891 GO:0016021 InterPro:IPR000531 InterPro:IPR010916 InterPro:IPR010917 InterPro:IPR012910 InterPro:IPR030150] [protein=TonB-dependent receptor] [protein_id=AMG72793.1] [location=complement(411514..414366)] [gbkey=CDS]
SGRAN_4018	SGRAN_4018	4.55	4.37e-05	0.00296	TRUE	TRUE	FALSE	0	SGRAN_4018 [db_xref=GO:0004872 GO:0005506 GO:0009279 GO:0015891 GO:0016021 InterPro:IPR000531 InterPro:IPR010916 InterPro:IPR012910 InterPro:IPR030150] [protein=TonB-dependent receptor] [protein_id=AMG76346.1] [location=complement(4423487..4425790)] [gbkey=CDS]
SGRAN_1204	SGRAN_1204	4.85	1.12e-06	0.000312	TRUE	TRUE	FALSE	0	SGRAN_1204 [db_xref=GO:0004872 GO:0005506 GO:0009279 GO:0015891 GO:0016021 InterPro:IPR000531 InterPro:IPR011662 InterPro:IPR012910 InterPro:IPR030150] [protein=TonB-dependent receptor] [protein_id=AMG73597.1] [location=1305367..1308735] [gbkey=CDS]
SGRAN_3880	SGRAN_3880	5.02	6.1e-07	0.000292	TRUE	TRUE	TRUE	1	SGRAN_3880 [db_xref=GO:0004872 GO:0005506 GO:0009279 GO:0015891 GO:0016021 InterPro:IPR000531 InterPro:IPR012910 InterPro:IPR030150] [protein=TonB-dependent receptor] [protein_id=AMG76212.1] [location=4246168..4248402] [gbkey=CDS]
SGRAN_1586	SGRAN_1586	5.35	3.48e-06	0.000631	TRUE	TRUE	FALSE	0	SGRAN_1586 [db_xref=GO:0004872 GO:0005506 GO:0009279 GO:0015891 GO:0016021 InterPro:IPR000531 InterPro:IPR012910 InterPro:IPR030150] [protein=TonB-dependent receptor] [protein_id=AMG73967.1] [location=1718714..1720900] [gbkey=CDS]
SGRAN_2777	SGRAN_2777	5.43	6.9e-07	0.000292	TRUE	TRUE	FALSE	0	SGRAN_2777 [db_xref=GO:0004872 GO:0005506 GO:0009279 GO:0015891 GO:0016021 InterPro:IPR000531 InterPro:IPR011662 InterPro:IPR012910 InterPro:IPR030150] [protein=TonB-dependent receptor] [protein_id=AMG75126.1] [location=complement(3009255..3012467)] [gbkey=CDS]
SGRAN_1628	SGRAN_1628	5.47	1.73e-07	0.000147	TRUE	TRUE	TRUE	1	SGRAN_1628 [db_xref=GO:0004872 GO:0006810 GO:0009279 GO:0016021 InterPro:IPR000531 InterPro:IPR010917 InterPro:IPR012910] [protein=TonB-dependent receptor] [protein_id=AMG74009.1] [location=1782181..1784829] [gbkey=CDS]
SGRAN_1608	SGRAN_1608	5.56	9.7e-08	0.000147	TRUE	TRUE	TRUE	3	SGRAN_1608 [db_xref=GO:0004872 GO:0005506 GO:0009279 GO:0015891 GO:0016021 InterPro:IPR000531 InterPro:IPR010917 InterPro:IPR011662 InterPro:IPR012910 InterPro:IPR030150] [protein=TonB-dependent receptor] [protein_id=AMG73989.1] [location=1747279..1750215] [gbkey=CDS]
SGRAN_1051	SGRAN_1051	5.62	7.04e-06	0.000901	TRUE	TRUE	TRUE	1	SGRAN_1051 [db_xref=GO:0004872 GO:0005506 GO:0009279 GO:0015891 GO:0016021 InterPro:IPR000531 InterPro:IPR012910 InterPro:IPR030150] [protein=TonB-dependent receptor-like protein] [protein_id=AMG73444.1] [location=1128344..1130650] [gbkey=CDS]
SGRAN_1063	SGRAN_1063	6.19	1.26e-06	0.000312	TRUE	TRUE	TRUE	1	SGRAN_1063 [protein=TonB-dependent receptor] [protein_id=AMG73456.1] [location=1142800..1145217] [gbkey=CDS]

### Sheet: total_tonB_suhB_STA
Protein ID	Gene Name	SuhB_vs_WT_log2 fold change	SuhB_vs_WT_p.val	SuhB_vs_WT_p.adj	significant	SuhB_vs_WT_significant	imputed	num_NAs	Description
SGRAN_1586	SGRAN_1586	3.55	0.000555	0.0152	TRUE	TRUE	TRUE	4	SGRAN_1586 [db_xref=GO:0004872,GO:0005506,GO:0009279,GO:0015891,GO:0016021,InterPro:IPR000531,InterPro:IPR012910,InterPro:IPR030150] [protein=TonB-dependent receptor] [protein_id=AMG73967.1] [location=1718714..1720900] [gbkey=CDS]
SGRAN_2624	SGRAN_2624	2.99	0.124	0.289	FALSE	FALSE	TRUE	3	SGRAN_2624 [db_xref=GO:0004872,GO:0005506,GO:0009279,GO:0015891,InterPro:IPR000531,InterPro:IPR012910,InterPro:IPR030150] [protein=TonB-dependent receptor] [protein_id=AMG74976.1] [location=2834768..2836990] [gbkey=CDS]
SGRAN_0341	SGRAN_0341	2.89	0.0135	0.0768	FALSE	FALSE	TRUE	4	SGRAN_0341 [db_xref=GO:0006810,GO:0015343,GO:0030288,GO:0031992,InterPro:IPR003538,InterPro:IPR006260] [protein=TonB-like protein] [protein_id=AMG72738.1] [location=355931..356665] [gbkey=CDS]
SGRAN_1651	SGRAN_1651	2.74	0.0133	0.0758	FALSE	FALSE	TRUE	5	SGRAN_1651 [db_xref=GO:0004872,GO:0005506,GO:0009279,GO:0015891,GO:0016021,GO:0016805,InterPro:IPR000531,InterPro:IPR006311,InterPro:IPR008257,InterPro:IPR012910,InterPro:IPR030150] [protein=TonB-dependent receptor, plug] [protein_id=AMG74031.1] [location=1813400..1816732] [gbkey=CDS]
SGRAN_2777	SGRAN_2777	2.64	0.000901	0.0182	TRUE	TRUE	FALSE	0	SGRAN_2777 [db_xref=GO:0004872,GO:0005506,GO:0009279,GO:0015891,GO:0016021,InterPro:IPR000531,InterPro:IPR011662,InterPro:IPR012910,InterPro:IPR030150] [protein=TonB-dependent receptor] [protein_id=AMG75126.1] [location=complement(3009255..3012467)] [gbkey=CDS]
SGRAN_0288	SGRAN_0288	2.18	0.0382	0.14	FALSE	FALSE	TRUE	5	SGRAN_0288 [db_xref=GO:0004872,GO:0006810,GO:0016020,InterPro:IPR000531,InterPro:IPR012910] [protein=TonB-dependent receptor] [protein_id=AMG72685.1] [location=complement(309426..311519)] [gbkey=CDS]
SGRAN_4018	SGRAN_4018	2.15	0.00583	0.0512	FALSE	FALSE	FALSE	0	SGRAN_4018 [db_xref=GO:0004872,GO:0005506,GO:0009279,GO:0015891,GO:0016021,InterPro:IPR000531,InterPro:IPR010916,InterPro:IPR012910,InterPro:IPR030150] [protein=TonB-dependent receptor] [protein_id=AMG76346.1] [location=complement(4423487..4425790)] [gbkey=CDS]
SGRAN_2932	SGRAN_2932	2.13	0.41	0.6	FALSE	FALSE	FALSE	0	SGRAN_2932 [db_xref=InterPro:IPR000531,InterPro:IPR012910] [protein=TonB-dependent receptor precursor] [protein_id=AMG75280.1] [location=complement(3224549..3226846)] [gbkey=CDS]
SGRAN_3996	SGRAN_3996	1.9	0.0197	0.0944	FALSE	FALSE	FALSE	0	SGRAN_3996 [db_xref=GO:0006810,GO:0015343,GO:0030288,GO:0031992,InterPro:IPR003538,InterPro:IPR006260] [protein=TonB-like protein] [protein_id=AMG76325.1] [location=complement(4394344..4395000)] [gbkey=CDS]
SGRAN_0236	SGRAN_0236	1.67	0.00693	0.0548	FALSE	FALSE	FALSE	0	SGRAN_0236 [db_xref=GO:0004872,GO:0005506,GO:0009279,GO:0015891,GO:0016021,InterPro:IPR000531,InterPro:IPR006311,InterPro:IPR010916,InterPro:IPR010917,InterPro:IPR011662,InterPro:IPR012910,InterPro:IPR018247,InterPro:IPR030150] [protein=TonB-dependent receptor] [protein_id=AMG72633.1] [location=257487..259814] [gbkey=CDS]
SGRAN_3608	SGRAN_3608	1.59	0.0503	0.169	FALSE	FALSE	TRUE	5	SGRAN_3608 [db_xref=GO:0004872,GO:0005506,GO:0006810,GO:0009279,GO:0015891,GO:0016021,InterPro:IPR000531,InterPro:IPR010917,InterPro:IPR012910,InterPro:IPR030150] [protein=TonB-dependent receptor] [protein_id=AMG75949.1] [location=complement(3954272..3956812)] [gbkey=CDS]
SGRAN_1063	SGRAN_1063	1.51	0.052	0.172	FALSE	FALSE	FALSE	0	SGRAN_1063 [protein=TonB-dependent receptor] [protein_id=AMG73456.1] [location=1142800..1145217] [gbkey=CDS]
SGRAN_0463	SGRAN_0463	1.43	0.0267	0.113	FALSE	FALSE	FALSE	0	SGRAN_0463 [db_xref=GO:0004872,GO:0005506,GO:0009279,GO:0015891,GO:0016021,InterPro:IPR000531,InterPro:IPR012910,InterPro:IPR030150] [protein=TonB-dependent receptor] [protein_id=AMG72859.1] [location=489694..492423] [gbkey=CDS]
SGRAN_3883	SGRAN_3883	1.4	0.0911	0.242	FALSE	FALSE	TRUE	5	SGRAN_3883 [db_xref=GO:0004872,GO:0005506,GO:0009279,GO:0015891,GO:0016021,InterPro:IPR000531,InterPro:IPR011662,InterPro:IPR012910,InterPro:IPR030150] [protein=TonB-dependent receptor] [protein_id=AMG76215.1] [location=complement(4249965..4254281)] [gbkey=CDS]
SGRAN_0419	SGRAN_0419	1.3	0.0333	0.128	FALSE	FALSE	TRUE	4	SGRAN_0419 [db_xref=GO:0004872,GO:0005506,GO:0009279,GO:0015891,GO:0016021,InterPro:IPR000531,InterPro:IPR012910,InterPro:IPR030150] [protein=TonB-dependent receptor] [protein_id=AMG72815.1] [location=complement(438476..440785)] [gbkey=CDS]
SGRAN_2788	SGRAN_2788	1.21	0.221	0.412	FALSE	FALSE	TRUE	5	SGRAN_2788 [db_xref=GO:0004872,GO:0005506,GO:0009279,GO:0015891,GO:0016021,InterPro:IPR000531,InterPro:IPR012910,InterPro:IPR030150] [protein=TonB-dependent receptor-like protein] [protein_id=AMG75137.1] [location=complement(3027481..3029652)] [gbkey=CDS]
SGRAN_1740	SGRAN_1740	1.14	0.14	0.31	FALSE	FALSE	TRUE	1	SGRAN_1740 [db_xref=GO:0004872,GO:0005506,GO:0009279,GO:0015891,GO:0016021,InterPro:IPR000531,InterPro:IPR006311,InterPro:IPR010916,InterPro:IPR010917,InterPro:IPR011662,InterPro:IPR012910,InterPro:IPR018247,InterPro:IPR030150] [protein=TonB-dependent receptor] [protein_id=AMG74119.1] [location=1906074..1908338] [gbkey=CDS]
SGRAN_2497	SGRAN_2497	1.01	0.329	0.525	FALSE	FALSE	TRUE	1	SGRAN_2497 [db_xref=InterPro:IPR000531,InterPro:IPR012910] [protein=TonB-dependent receptor precursor] [protein_id=AMG74857.1] [location=2703876..2706095] [gbkey=CDS]
SGRAN_3927	SGRAN_3927	0.786	0.149	0.321	FALSE	FALSE	FALSE	0	SGRAN_3927 [db_xref=GO:0004872,GO:0006810,GO:0009279,InterPro:IPR000531,InterPro:IPR012910] [protein=TonB-dependent receptor] [protein_id=AMG76257.1] [location=complement(4297106..4300327)] [gbkey=CDS]
SGRAN_3621	SGRAN_3621	0.773	0.225	0.417	FALSE	FALSE	FALSE	0	SGRAN_3621 [db_xref=GO:0004872,GO:0006810,GO:0009279,GO:0016021,InterPro:IPR000531,InterPro:IPR010916,InterPro:IPR010917,InterPro:IPR012910] [protein=TonB-dependent receptor] [protein_id=AMG75962.1] [location=complement(3966623..3968575)] [gbkey=CDS]
SGRAN_0980	SGRAN_0980	0.68	0.234	0.428	FALSE	FALSE	FALSE	0	SGRAN_0980 [db_xref=GO:0004872,GO:0006810,GO:0009279,GO:0016020,InterPro:IPR000531,InterPro:IPR011662,InterPro:IPR012910] [protein=TonB-dependent receptor] [protein_id=AMG73374.1] [location=1042404..1045475] [gbkey=CDS]
SGRAN_3571	SGRAN_3571	0.664	0.365	0.56	FALSE	FALSE	TRUE	4	SGRAN_3571 [db_xref=GO:0004872,GO:0005506,GO:0009279,GO:0015891,GO:0016021,InterPro:IPR000531,InterPro:IPR012910,InterPro:IPR030150] [protein=TonB-dependent receptor] [protein_id=AMG75912.1] [location=complement(3915564..3917945)] [gbkey=CDS]
SGRAN_1628	SGRAN_1628	0.608	0.278	0.474	FALSE	FALSE	FALSE	0	SGRAN_1628 [db_xref=GO:0004872,GO:0006810,GO:0009279,GO:0016021,InterPro:IPR000531,InterPro:IPR010917,InterPro:IPR012910] [protein=TonB-dependent receptor] [protein_id=AMG74009.1] [location=1782181..1784829] [gbkey=CDS]
SGRAN_1190	SGRAN_1190	0.572	0.582	0.737	FALSE	FALSE	TRUE	1	SGRAN_1190 [db_xref=GO:0004872,GO:0005506,GO:0009279,GO:0015891,GO:0016021,InterPro:IPR000531,InterPro:IPR012910,InterPro:IPR030150] [protein=TonB-dependent receptor-like protein] [protein_id=AMG73583.1] [location=1289032..1291446] [gbkey=CDS]
SGRAN_1608	SGRAN_1608	0.54	0.386	0.578	FALSE	FALSE	FALSE	0	SGRAN_1608 [db_xref=GO:0004872,GO:0005506,GO:0009279,GO:0015891,GO:0016021,InterPro:IPR000531,InterPro:IPR010917,InterPro:IPR011662,InterPro:IPR012910,InterPro:IPR030150] [protein=TonB-dependent receptor] [protein_id=AMG73989.1] [location=1747279..1750215] [gbkey=CDS]
SGRAN_0396	SGRAN_0396	0.534	0.396	0.589	FALSE	FALSE	FALSE	0	SGRAN_0396 [db_xref=GO:0004872,GO:0005506,GO:0009279,GO:0015891,GO:0016021,InterPro:IPR000531,InterPro:IPR010916,InterPro:IPR010917,InterPro:IPR012910,InterPro:IPR030150] [protein=TonB-dependent receptor] [protein_id=AMG72792.1] [location=complement(408554..411286)] [gbkey=CDS]
SGRAN_1745	SGRAN_1745	0.42	0.548	0.712	FALSE	FALSE	TRUE	4	SGRAN_1745 [protein=TonB-dependent receptor] [protein_id=AMG74124.1] [location=complement(1912186..1914357)] [gbkey=CDS]
SGRAN_1051	SGRAN_1051	0.302	0.781	0.876	FALSE	FALSE	TRUE	1	SGRAN_1051 [db_xref=GO:0004872,GO:0005506,GO:0009279,GO:0015891,GO:0016021,InterPro:IPR000531,InterPro:IPR012910,InterPro:IPR030150] [protein=TonB-dependent receptor-like protein] [protein_id=AMG73444.1] [location=1128344..1130650] [gbkey=CDS]
SGRAN_1044	SGRAN_1044	0.247	0.68	0.812	FALSE	FALSE	TRUE	4	SGRAN_1044 [db_xref=GO:0004872,GO:0005506,GO:0009279,GO:0015891,GO:0016021,InterPro:IPR000531,InterPro:IPR012910,InterPro:IPR030150] [protein=TonB-dependent receptor] [protein_id=AMG73437.1] [location=1119042..1121387] [gbkey=CDS]
SGRAN_3273	SGRAN_3273	0.24	0.719	0.836	FALSE	FALSE	TRUE	3	SGRAN_3273 [db_xref=GO:0004872,GO:0005506,GO:0009279,GO:0015891,InterPro:IPR000531,InterPro:IPR012910,InterPro:IPR030150] [protein=TonB-dependent receptor] [protein_id=AMG75616.1] [location=3585791..3588262] [gbkey=CDS]
SGRAN_2620	SGRAN_2620	0.139	0.855	0.916	FALSE	FALSE	TRUE	4	SGRAN_2620 [db_xref=GO:0004872,GO:0005506,GO:0009279,GO:0015891,GO:0016021,InterPro:IPR000531,InterPro:IPR010916,InterPro:IPR012910,InterPro:IPR030150] [protein=TonB-dependent receptor] [protein_id=AMG74972.1] [location=2829876..2832056] [gbkey=CDS]
SGRAN_3249	SGRAN_3249	0.0134	0.991	0.994	FALSE	FALSE	TRUE	2	SGRAN_3249 [db_xref=GO:0004872,GO:0005506,GO:0009279,GO:0015891,GO:0016021,InterPro:IPR000531,InterPro:IPR012910,InterPro:IPR030150] [protein=TonB-dependent receptor] [protein_id=AMG75592.1] [location=complement(3559974..3562334)] [gbkey=CDS]
SGRAN_3579	SGRAN_3579	-0.0124	0.983	0.99	FALSE	FALSE	FALSE	0	SGRAN_3579 [db_xref=GO:0004872,GO:0006810,GO:0016020,GO:0030246,InterPro:IPR000531,InterPro:IPR008969,InterPro:IPR012910,InterPro:IPR013783,InterPro:IPR013784,InterPro:IPR014766] [protein=Putative outer membrane protein with a TonB box] [protein_id=AMG75920.1] [location=3927296..3930502] [gbkey=CDS]
SGRAN_4147	SGRAN_4147	-0.0185	0.968	0.983	FALSE	FALSE	FALSE	0	SGRAN_4147 [db_xref=GO:0004872,GO:0006810,GO:0009279,GO:0016020,InterPro:IPR000531,InterPro:IPR010916,InterPro:IPR012910] [protein=TonB-dependent receptor] [protein_id=AMG76474.1] [location=4559586..4561514] [gbkey=CDS]
SGRAN_0137	SGRAN_0137	-0.057	0.964	0.982	FALSE	FALSE	TRUE	2	SGRAN_0137 [db_xref=GO:0004872,GO:0006810,GO:0009279,InterPro:IPR000531,InterPro:IPR010916,InterPro:IPR012910] [protein=TonB-dependent receptor, plug] [protein_id=AMG72535.1] [location=145896..148367] [gbkey=CDS]
SGRAN_3867	SGRAN_3867	-0.112	0.85	0.912	FALSE	FALSE	TRUE	3	SGRAN_3867 [db_xref=GO:0004872,GO:0006810,GO:0009279,InterPro:IPR000531,InterPro:IPR010917,InterPro:IPR012910] [protein=TonB-dependent receptor] [protein_id=AMG76199.1] [location=4231237..4233381] [gbkey=CDS]
SGRAN_2656	SGRAN_2656	-0.156	0.796	0.885	FALSE	FALSE	FALSE	0	SGRAN_2656 [db_xref=GO:0004872,GO:0006810,GO:0009279,GO:0016020,InterPro:IPR000531,InterPro:IPR010916,InterPro:IPR012910] [protein=TonB-dependent receptor] [protein_id=AMG75008.1] [location=2867456..2870059] [gbkey=CDS]
SGRAN_4145	SGRAN_4145	-0.298	0.622	0.768	FALSE	FALSE	FALSE	0	SGRAN_4145 [db_xref=GO:0004872,GO:0006810,GO:0009279,InterPro:IPR000531,InterPro:IPR010917,InterPro:IPR012910] [protein=TonB-dependent receptor] [protein_id=AMG76472.1] [location=complement(4556600..4558621)] [gbkey=CDS]
SGRAN_0107	SGRAN_0107	-0.467	0.442	0.625	FALSE	FALSE	FALSE	0	SGRAN_0107 [db_xref=GO:0004872,GO:0006810,GO:0009279,InterPro:IPR000531,InterPro:IPR001579,InterPro:IPR011662,InterPro:IPR012910] [protein=TonB-dependent receptor] [protein_id=AMG72505.1] [location=complement(113005..116103)] [gbkey=CDS]
SGRAN_1470	SGRAN_1470	-0.487	0.299	0.496	FALSE	FALSE	FALSE	0	SGRAN_1470 [db_xref=GO:0004872,GO:0006810,GO:0009279,GO:0016020,InterPro:IPR000531,InterPro:IPR012910] [protein=TonB-dependent receptor] [protein_id=AMG73857.1] [location=complement(1599236..1601374)] [gbkey=CDS]
SGRAN_0855	SGRAN_0855	-0.512	0.411	0.601	FALSE	FALSE	TRUE	3	SGRAN_0855 [db_xref=GO:0004872,GO:0006810,GO:0016020,InterPro:IPR000531,InterPro:IPR006311,InterPro:IPR012910] [protein=TonB-dependent receptor] [protein_id=AMG73249.1] [location=912754..914838] [gbkey=CDS]
SGRAN_3941	SGRAN_3941	-0.551	0.244	0.438	FALSE	FALSE	FALSE	0	SGRAN_3941 [db_xref=GO:0004872,GO:0006810,GO:0009279,GO:0016021,InterPro:IPR000531,InterPro:IPR010916,InterPro:IPR010917,InterPro:IPR011662,InterPro:IPR012910] [protein=TonB-dependent receptor] [protein_id=AMG76271.1] [location=complement(4324575..4327589)] [gbkey=CDS]
SGRAN_2781	SGRAN_2781	-0.675	0.31	0.509	FALSE	FALSE	TRUE	3	SGRAN_2781 [db_xref=GO:0004872,GO:0005506,GO:0009279,GO:0015891,GO:0016021,InterPro:IPR000531,InterPro:IPR011662,InterPro:IPR012910,InterPro:IPR030150] [protein=TonB-dependent receptor] [protein_id=AMG75130.1] [location=complement(3015204..3018575)] [gbkey=CDS]
SGRAN_2692	SGRAN_2692	-0.882	0.185	0.365	FALSE	FALSE	TRUE	3	SGRAN_2692 [db_xref=GO:0004872,GO:0006810,GO:0009279,InterPro:IPR000531,InterPro:IPR012910] [protein=TonB-dependent receptor] [protein_id=AMG75042.1] [location=2913043..2915712] [gbkey=CDS]
SGRAN_2240	SGRAN_2240	-0.978	0.111	0.27	FALSE	FALSE	FALSE	0	SGRAN_2240 [db_xref=GO:0004872,GO:0005506,GO:0009279,GO:0015891,GO:0016021,InterPro:IPR000531,InterPro:IPR010916,InterPro:IPR010917,InterPro:IPR011662,InterPro:IPR012910,InterPro:IPR030150] [protein=TonB-dependent receptor] [protein_id=AMG74606.1] [location=2434819..2438157] [gbkey=CDS]
SGRAN_0397	SGRAN_0397	-1.1	0.169	0.347	FALSE	FALSE	FALSE	0	SGRAN_0397 [db_xref=GO:0004872,GO:0005506,GO:0009279,GO:0015891,GO:0016021,InterPro:IPR000531,InterPro:IPR010916,InterPro:IPR010917,InterPro:IPR012910,InterPro:IPR030150] [protein=TonB-dependent receptor] [protein_id=AMG72793.1] [location=complement(411514..414366)] [gbkey=CDS]
SGRAN_1096	SGRAN_1096	-1.24	0.0671	0.201	FALSE	FALSE	FALSE	0	SGRAN_1096 [protein=TonB dependent receptor] [protein_id=AMG73489.1] [location=1187625..1190891] [gbkey=CDS]
SGRAN_4166	SGRAN_4166	-1.27	0.0855	0.233	FALSE	FALSE	FALSE	0	SGRAN_4166 [db_xref=GO:0004872,GO:0005506,GO:0005623,GO:0009279,GO:0015891,GO:0019867,InterPro:IPR000531,InterPro:IPR010105,InterPro:IPR011662,InterPro:IPR012910] [protein=TonB-dependent siderophore receptor] [protein_id=AMG76492.1] [location=4578539..4580530] [gbkey=CDS]
SGRAN_0516	SGRAN_0516	-1.28	0.074	0.213	FALSE	FALSE	FALSE	0	SGRAN_0516 [db_xref=GO:0004872,GO:0005506,GO:0009279,GO:0015891,GO:0016021,InterPro:IPR000531,InterPro:IPR010917,InterPro:IPR012910,InterPro:IPR030150] [protein=TonB-dependent receptor] [protein_id=AMG72912.1] [location=552995..555370] [gbkey=CDS]
SGRAN_0631	SGRAN_0631	-1.36	0.0641	0.195	FALSE	FALSE	FALSE	0	SGRAN_0631 [db_xref=GO:0004872,GO:0006810,GO:0009279,GO:0016020,GO:0016021,InterPro:IPR000531,InterPro:IPR006311,InterPro:IPR010917,InterPro:IPR012910] [protein=Putative TonB-dependent receptor] [protein_id=AMG73027.1] [location=complement(673823..676057)] [gbkey=CDS]
SGRAN_2100	SGRAN_2100	-1.37	0.0254	0.11	FALSE	FALSE	FALSE	0	SGRAN_2100 [db_xref=GO:0004872,GO:0006810,GO:0009279,GO:0016020,InterPro:IPR000531,InterPro:IPR012910] [protein=TonB-dependent receptor] [protein_id=AMG74475.1] [location=2291403..2293451] [gbkey=CDS]
SGRAN_3298	SGRAN_3298	-1.38	0.085	0.232	FALSE	FALSE	TRUE	3	SGRAN_3298 [db_xref=GO:0004872,GO:0005506,GO:0009279,GO:0015891,GO:0016021,InterPro:IPR000531,InterPro:IPR010916,InterPro:IPR012910,InterPro:IPR030150] [protein=TonB-dependent receptor] [protein_id=AMG75641.1] [location=complement(3612494..3614854)] [gbkey=CDS]
SGRAN_3880	SGRAN_3880	-1.65	0.0503	0.169	FALSE	FALSE	TRUE	2	SGRAN_3880 [db_xref=GO:0004872,GO:0005506,GO:0009279,GO:0015891,GO:0016021,InterPro:IPR000531,InterPro:IPR012910,InterPro:IPR030150] [protein=TonB-dependent receptor] [protein_id=AMG76212.1] [location=4246168..4248402] [gbkey=CDS]
SGRAN_1204	SGRAN_1204	-1.7	0.0255	0.11	FALSE	FALSE	TRUE	2	SGRAN_1204 [db_xref=GO:0004872,GO:0005506,GO:0009279,GO:0015891,GO:0016021,InterPro:IPR000531,InterPro:IPR011662,InterPro:IPR012910,InterPro:IPR030150] [protein=TonB-dependent receptor] [protein_id=AMG73597.1] [location=1305367..1308735] [gbkey=CDS]
SGRAN_0143	SGRAN_0143	-1.71	0.0348	0.132	FALSE	FALSE	TRUE	2	SGRAN_0143 [db_xref=GO:0004872,GO:0006810,GO:0009279,InterPro:IPR000531,InterPro:IPR010916,InterPro:IPR011662,InterPro:IPR012910] [protein=TonB-dependent receptor] [protein_id=AMG72541.1] [location=154897..157599] [gbkey=CDS]
SGRAN_2594	SGRAN_2594	-1.89	0.219	0.41	FALSE	FALSE	TRUE	2	SGRAN_2594 [db_xref=GO:0004872,GO:0005506,GO:0009279,GO:0015891,GO:0016021,InterPro:IPR000531,InterPro:IPR011662,InterPro:IPR012910,InterPro:IPR030150] [protein=TonB-dependent receptor] [protein_id=AMG74949.1] [location=complement(2797671..2800913)] [gbkey=CDS]
SGRAN_0957	SGRAN_0957	-1.96	0.154	0.327	FALSE	FALSE	TRUE	2	SGRAN_0957 [db_xref=GO:0004872,GO:0005506,GO:0009279,GO:0015891,GO:0016021,InterPro:IPR000531,InterPro:IPR011662,InterPro:IPR012910,InterPro:IPR030150] [protein=TonB-dependent receptor] [protein_id=AMG73351.1] [location=1013034..1016486] [gbkey=CDS]
SGRAN_0444	SGRAN_0444	-2.23	0.0189	0.093	FALSE	FALSE	TRUE	3	SGRAN_0444 [db_xref=GO:0004872,GO:0006810,GO:0009279,InterPro:IPR000531,InterPro:IPR010916,InterPro:IPR012910] [protein=TonB-dependent receptor] [protein_id=AMG72840.1] [location=466571..469462] [gbkey=CDS]
SGRAN_2228	SGRAN_2228	-2.25	0.0334	0.129	FALSE	FALSE	TRUE	1	SGRAN_2228 [db_xref=GO:0004872,GO:0005506,GO:0006810,GO:0009279,GO:0015891,GO:0016020,GO:0016021,GO:0019867,InterPro:IPR000531,InterPro:IPR010917,InterPro:IPR011662,InterPro:IPR012910,InterPro:IPR030150] [protein=TonB-dependent receptor] [protein_id=AMG74595.1] [location=2417039..2419444] [gbkey=CDS]
SGRAN_4008	SGRAN_4008	-2.4	0.00339	0.0378	TRUE	TRUE	FALSE	0	SGRAN_4008 [db_xref=GO:0004872,GO:0006810,GO:0009279,InterPro:IPR000531,InterPro:IPR012910] [protein=TonB-dependent Receptor Plug domain protein] [protein_id=AMG76336.1] [location=4407868..4410771] [gbkey=CDS]
SGRAN_3824	SGRAN_3824	-2.51	0.0841	0.231	FALSE	FALSE	TRUE	1	SGRAN_3824 [db_xref=GO:0004872,GO:0006810,GO:0009279,GO:0016020,InterPro:IPR000531,InterPro:IPR010916,InterPro:IPR010917,InterPro:IPR012910] [protein=TonB-dependent receptor] [protein_id=AMG76157.1] [location=4182545..4184749] [gbkey=CDS]
SGRAN_2566	SGRAN_2566	-2.57	0.00736	0.056	FALSE	FALSE	TRUE	3	SGRAN_2566 [db_xref=GO:0004872,GO:0005506,GO:0009279,GO:0015891,GO:0016021,InterPro:IPR000531,InterPro:IPR006311,InterPro:IPR010916,InterPro:IPR010917,InterPro:IPR011662,InterPro:IPR012910,InterPro:IPR030150] [protein=TonB-dependent receptor] [protein_id=AMG74924.1] [location=complement(2768089..2771442)] [gbkey=CDS]
SGRAN_0439	SGRAN_0439	-2.74	0.00937	0.065	FALSE	FALSE	TRUE	3	SGRAN_0439 [db_xref=GO:0004872,GO:0005506,GO:0009279,GO:0015891,GO:0016021,InterPro:IPR000531,InterPro:IPR012910,InterPro:IPR030150] [protein=TonB-dependent receptor] [protein_id=AMG72835.1] [location=complement(460035..462230)] [gbkey=CDS]
SGRAN_1618	SGRAN_1618	-3.2	0.00309	0.0364	TRUE	TRUE	TRUE	2	SGRAN_1618 [db_xref=GO:0004872,GO:0005506,GO:0009279,GO:0015891,GO:0016021,InterPro:IPR000531,InterPro:IPR010105,InterPro:IPR010916,InterPro:IPR010917,InterPro:IPR011662,InterPro:IPR012910,InterPro:IPR030149] [protein=TonB-dependent siderophore receptor] [protein_id=AMG73999.1] [location=complement(1769686..1771899)] [gbkey=CDS]
SGRAN_1335	SGRAN_1335	-3.49	0.000137	0.00879	TRUE	TRUE	TRUE	3	SGRAN_1335 [db_xref=GO:0004872,GO:0006810,GO:0009279,GO:0016020,InterPro:IPR000531,InterPro:IPR006311,InterPro:IPR012910] [protein=TonB-dependent receptor] [protein_id=AMG73724.1] [location=1449415..1452045] [gbkey=CDS]
SGRAN_1429	SGRAN_1429	-3.81	5.44e-05	0.00551	TRUE	TRUE	FALSE	0	SGRAN_1429 [db_xref=GO:0004872,GO:0005506,GO:0009279,GO:0015891,GO:0016021,InterPro:IPR000531,InterPro:IPR010916,InterPro:IPR010917,InterPro:IPR012910,InterPro:IPR030150] [protein=TonB-dependent receptor] [protein_id=AMG73818.1] [location=1549435..1551948] [gbkey=CDS]
SGRAN_0100	SGRAN_0100	-5.09	0.000387	0.0129	TRUE	TRUE	TRUE	1	SGRAN_0100 [db_xref=GO:0004872,GO:0006810,GO:0009279,GO:0016020,InterPro:IPR000531,InterPro:IPR010916,InterPro:IPR011662,InterPro:IPR012910] [protein=TonB-dependent receptor] [protein_id=AMG72498.1] [location=complement(103595..106069)] [gbkey=CDS]
SGRAN_2675	SGRAN_2675	-5.45	0.000376	0.0129	TRUE	TRUE	TRUE	2	SGRAN_2675 [protein=TonB-dependent receptor] [protein_id=AMG75025.1] [location=complement(2887617..2890091)] [gbkey=CDS]

### Sheet: tonB_up_suhB_EXP
Protein ID	Description	SuhBexp_vs_WTexp_log2 fold change	Target SuhB
SGRAN_0137	TonB-dependent receptor	4	Yes
SGRAN_0236	TonB-dependent receptor	2.69	No
SGRAN_0396	TonB-dependent receptor	3.07	No
SGRAN_0397	TonB-dependent receptor	4.35	No
SGRAN_0463	TonB-dependent receptor	3.82	No
SGRAN_0516	TonB-dependent receptor	2.69	No
SGRAN_0957	TonB-dependent receptor	4.29	No
SGRAN_0980	TonB-dependent receptor	2.14	No
SGRAN_1051	TonB-dependent receptor-like protein	5.62	Yes
SGRAN_1063	TonB-dependent receptor	6.19	No
SGRAN_1190	TonB-dependent receptor-like protein	3.66	No
SGRAN_1204	TonB-dependent receptor	4.85	No
SGRAN_1586	TonB-dependent receptor	5.35	No
SGRAN_1593	TonB-dependent receptor	2.97	No
SGRAN_1608	TonB-dependent receptor	5.56	Yes
SGRAN_1628	TonB-dependent receptor	5.47	No
SGRAN_1740	TonB-dependent receptor	2.56	Yes
SGRAN_2240	TonB-dependent receptor	4.18	No
SGRAN_2497	TonB-dependent receptor precursor	2.8	No
SGRAN_2620	TonB-dependent receptor	3.46	No
SGRAN_2624	TonB-dependent receptor	3.05	No
SGRAN_2675	TonB-dependent receptor	3.78	No
SGRAN_2777	TonB-dependent receptor	5.43	No
SGRAN_2788	TonB-dependent receptor-like protein	3.46	Yes
SGRAN_2932	TonB-dependent receptor precursor	3.3	No
SGRAN_3249	TonB-dependent receptor	4.04	No
SGRAN_3880	TonB-dependent receptor	5.02	Yes
SGRAN_3883	TonB-dependent receptor	1.9	No
SGRAN_4018	TonB-dependent receptor	4.55	Yes

### Sheet: tonB_up_suhB_STA
Protein ID	Description	SuhBexp_vs_WTexp_log2 fold change	Target SuhB
SGRAN_1586	TonB-dependent receptor	3.55	No
SGRAN_2777	TonB-dependent receptor	2.64	No

### Sheet: tonB_down_suhB_STA
Protein ID	Description	SuhBexp_vs_WTexp_log2 fold change	Target SuhB
SGRAN_0100	TonB-dependent Receptor	-5.09	No
SGRAN_1335	TonB-dependent Receptor	-3.49	No
SGRAN_1429	TonB-dependent Receptor	-3.81	No
SGRAN_1618	TonB-dependent Receptor	-3.2	No
SGRAN_2675	TonB-dependent Receptor	-5.45	No
SGRAN_4008	TonB-dependent Receptor Plug domain protein	-2.4	No
