## Supplementary Data 4 for "Uncovering the regulatory network of the small RNA SuhB and its contribution to stress resistance in *Sphingopyxis granuli* TFA"

### Sheet: Hoja1
sRNA	sRNA_genome	sRNA_position	sRNA_interacted_position_RNAplex	sRNA_interacted_position_RNAup	sRNA_interacted_position_IntaRNA	sRNA_strand	Target_genome	Target_gene_ID	Target_ID	Target_locus_tag	Target_position	Target_interacted_position_RNAplex	Target_interacted_position_RNAup	Target_interacted_position_IntaRNA	Target_strand	Energy_RNAplex	Rank_RNAplex	Energy_RNAup	Rank_RNAup	Energy_IntaRNA	Rank_IntaRNA
SGRAN_0363	Sphingopyxis_granuli_TFA	376155-376229	376202-376229	376202-376226	376179-376229	-	Sphingopyxis_granuli_TFA	gene-SGRAN_0364	cds-AMG72760.1	SGRAN_0364	376379-376840	376201-376229	376202-376226	376179-376229	+	-41.47	1	-33.76	1	-691082	1
SGRAN_0363	Sphingopyxis_granuli_TFA	376155-376229	376157-376179	376157-376179	376161-376180	-	Sphingopyxis_granuli_TFA	gene-SGRAN_0026	cds-AMG72424.1	SGRAN_0026	29057-29266	29329-29350	29329-29350	29328-29348	-	-22.35	2	NA	NA	-131451	119
SGRAN_0363	Sphingopyxis_granuli_TFA	376155-376229	376158-376184	376202-376205	376158-376184	-	Sphingopyxis_granuli_TFA	gene-SGRAN_1656	cds-AMG74036.1	SGRAN_1656	1822069-1822419	1822131-1822157	1822188-1822191	1822131-1822157	+	-21.54	3	-6.66	2313	-121076	225
SGRAN_0363	Sphingopyxis_granuli_TFA	376155-376229	376157-376180	376155-376165	376155-376180	-	Sphingopyxis_granuli_TFA	gene-SGRAN_2443	cds-AMG74804.1	SGRAN_2443|rpsD	2649940-2650551	2649984-2650009	2649982-2649992	2649982-2650009	+	-20.68	4	-8.57	909	-11734	270
SGRAN_0363	Sphingopyxis_granuli_TFA	376155-376229	376173-376188	376161-376185	376203-376210	-	Sphingopyxis_granuli_TFA	gene-SGRAN_1424	cds-AMG73813.1	SGRAN_1424	1544078-1545262	1544186-1544201	1544175-1544198	1544068-1544075	+	-20.62	5	NA	NA	-12869	143
SGRAN_0363	Sphingopyxis_granuli_TFA	376155-376229	376156-376184	376209-376225	376157-376165	-	Sphingopyxis_granuli_TFA	gene-SGRAN_0441	cds-AMG72837.1	SGRAN_0441	463039-464205	464167-464195	464209-464223	464091-464099	-	-20.3	6	-7.56	1560	-948846	738
SGRAN_0363	Sphingopyxis_granuli_TFA	376155-376229	376202-376212	376202-376211	376202-376210	-	Sphingopyxis_granuli_TFA	gene-SGRAN_3419	cds-AMG75762.1	SGRAN_3419|fadE.3	3734259-3735554	3735555-3735565	3735556-3735565	3735557-3735565	-	-20.1	7	-16.38	6	-164064	22
SGRAN_0363	Sphingopyxis_granuli_TFA	376155-376229	376157-376183	376157-376161	376157-376183	-	Sphingopyxis_granuli_TFA	gene-SGRAN_1974	cds-AMG74351.1	SGRAN_1974	2149017-2150177	2150161-2150185	2150206-2150210	2150161-2150185	-	-19.77	8	-6.65	2325	-864813	1062
SGRAN_0363	Sphingopyxis_granuli_TFA	376155-376229	376158-376186	376173-376186	376202-376208	-	Sphingopyxis_granuli_TFA	gene-SGRAN_3866	cds-AMG76198.1	SGRAN_3866	4230617-4231162	4231337-4231356	4231337-4231350	4231249-4231255	-	-19.63	9	-7.61	1522	-111163	355
SGRAN_0363	Sphingopyxis_granuli_TFA	376155-376229	376156-376172	376156-376172	376156-376172	-	Sphingopyxis_granuli_TFA	gene-SGRAN_0534	cds-AMG72930.1	SGRAN_0534	574301-574777	574103-574119	574103-574119	574103-574119	+	-19.1	10	-12.07	110	-14102	82
SGRAN_0363	Sphingopyxis_granuli_TFA	376155-376229	376178-376198	376193-376210	376155-376161	-	Sphingopyxis_granuli_TFA	gene-SGRAN_1965	cds-AMG74342.1	SGRAN_1965	2139634-2141280	2139485-2139502	2139468-2139484	2139695-2139701	+	-19.06	11	-9.75	470	-77493	1557
SGRAN_0363	Sphingopyxis_granuli_TFA	376155-376229	376157-376173	376206-376209	376202-376225	-	Sphingopyxis_granuli_TFA	gene-SGRAN_1866	cds-AMG74243.1	SGRAN_1866	2034697-2035017	2034911-2034927	2035012-2035015	2034901-2034923	-	-18.85	12	-6.39	2579	-121421	220
SGRAN_0363	Sphingopyxis_granuli_TFA	376155-376229	376174-376194	376155-376161	376155-376161	-	Sphingopyxis_granuli_TFA	gene-SGRAN_1725	cds-AMG74104.1	SGRAN_1725|tnpC	1891476-1892993	1892874-1892894	1893159-1893165	1893159-1893165	-	-18.63	13	-8.24	1102	-634375	2394
SGRAN_0363	Sphingopyxis_granuli_TFA	376155-376229	376181-376206	376191-376206	376191-376225	-	Sphingopyxis_granuli_TFA	gene-SGRAN_0629	cds-AMG73025.1	SGRAN_0629	671969-672829	671934-671961	671945-671961	671956-671986	+	-18.4	14	-7.57	1541	-485629	3200
SGRAN_0363	Sphingopyxis_granuli_TFA	376155-376229	376156-376173	376156-376168	376156-376168	-	Sphingopyxis_granuli_TFA	gene-SGRAN_0936	cds-AMG73330.1	SGRAN_0936|sucB	990270-991499	990171-990192	990171-990183	990171-990183	+	-18.35	15	-15.76	10	-131319	120
SGRAN_0363	Sphingopyxis_granuli_TFA	376155-376229	376182-376208	376203-376208	376197-376210	-	Sphingopyxis_granuli_TFA	gene-SGRAN_2542	cds-AMG74900.1	SGRAN_2542	2749699-2749926	2749597-2749625	2749620-2749625	2749562-2749576	+	-18.27	16	-9.16	655	-737492	1775
SGRAN_0363	Sphingopyxis_granuli_TFA	376155-376229	376203-376228	376203-376225	376194-376228	-	Sphingopyxis_granuli_TFA	gene-SGRAN_2801	cds-AMG75150.1	SGRAN_2801|thnC	3044247-3045161	3044236-3044263	3044236-3044260	3044228-3044263	+	-18.21	17	-15.74	11	-19464	4
SGRAN_0363	Sphingopyxis_granuli_TFA	376155-376229	376160-376184	376157-376162	376160-376224	-	Sphingopyxis_granuli_TFA	gene-SGRAN_2333	cds-AMG74697.1	SGRAN_2333|nlhH	2535648-2536589	2535724-2535752	2535760-2535765	2535724-2535782	+	-18.1	18	-8.46	973	-417121	3468
SGRAN_0363	Sphingopyxis_granuli_TFA	376155-376229	376156-376172	376202-376209	376192-376209	-	Sphingopyxis_granuli_TFA	gene-SGRAN_0522	cds-AMG72918.1	SGRAN_0522	560468-562117	560324-560340	560332-560339	560329-560344	+	-18.07	19	-9.49	545	-165564	19
SGRAN_0363	Sphingopyxis_granuli_TFA	376155-376229	376203-376229	376202-376208	376202-376229	-	Sphingopyxis_granuli_TFA	gene-SGRAN_2891	cds-AMG75239.1	SGRAN_2891	3136682-3138073	3138071-3138093	3138087-3138093	3138071-3138093	-	-18.02	20	-10.59	281	-164324	21
SGRAN_0363	Sphingopyxis_granuli_TFA	376155-376229	376202-376221	376202-376223	376158-376164	-	Sphingopyxis_granuli_TFA	gene-SGRAN_2033	cds-AMG74410.1	SGRAN_2033|hpah	2220138-2221364	2219941-2219957	2219941-2219961	2220127-2220133	+	-17.99	21	-14.13	36	-65401	2271
SGRAN_0363	Sphingopyxis_granuli_TFA	376155-376229	376202-376228	376202-376225	376202-376228	-	Sphingopyxis_granuli_TFA	gene-SGRAN_1174	cds-AMG73567.1	SGRAN_1174	1271110-1272525	1271099-1271120	1271099-1271118	1271099-1271120	+	-17.94	22	-13.31	57	-170622	15
SGRAN_0363	Sphingopyxis_granuli_TFA	376155-376229	376202-376213	376202-376213	376202-376213	-	Sphingopyxis_granuli_TFA	gene-SGRAN_2733	cds-AMG75082.1	SGRAN_2733|btrK	2959291-2960520	2960674-2960685	2960674-2960685	2960674-2960685	-	-17.91	23	-8.63	884	-148593	60
SGRAN_0363	Sphingopyxis_granuli_TFA	376155-376229	376161-376174	376161-376174	376156-376162	-	Sphingopyxis_granuli_TFA	gene-SGRAN_0025	cds-AMG72423.1	SGRAN_0025	27537-28463	27650-27663	27650-27663	27345-27351	+	-17.88	24	-8.72	843	-744351	1733
SGRAN_0363	Sphingopyxis_granuli_TFA	376155-376229	376182-376210	376202-376210	376155-376210	-	Sphingopyxis_granuli_TFA	gene-SGRAN_0018	cds-AMG72416.1	SGRAN_0018|yubM	18883-20937	18792-18812	18804-18812	18774-18812	+	-17.87	25	-15.09	21	-178982	9
SGRAN_0363	Sphingopyxis_granuli_TFA	376155-376229	376176-376194	376203-376210	376176-376194	-	Sphingopyxis_granuli_TFA	gene-SGRAN_2394	cds-AMG74757.1	SGRAN_2394	2608961-2609269	2609394-2609413	2609280-2609287	2609394-2609413	-	-17.87	26	-6.45	2525	-731412	1810
SGRAN_0363	Sphingopyxis_granuli_TFA	376155-376229	376203-376229	376202-376210	376202-376229	-	Sphingopyxis_granuli_TFA	gene-SGRAN_0212	cds-AMG72609.1	SGRAN_0212	225027-226418	226416-226438	226429-226436	226416-226438	-	-17.84	27	NA	NA	-160783	29
SGRAN_0363	Sphingopyxis_granuli_TFA	376155-376229	376203-376216	376203-376222	376203-376216	-	Sphingopyxis_granuli_TFA	gene-SGRAN_4192	cds-AMG76518.1	SGRAN_4192	4617463-4617807	4617498-4617512	4617498-4617519	4617498-4617512	+	-17.65	28	-16.42	5	-146203	70
SGRAN_0363	Sphingopyxis_granuli_TFA	376155-376229	376202-376221	376202-376210	376202-376226	-	Sphingopyxis_granuli_TFA	gene-SGRAN_2261	cds-AMG74627.1	SGRAN_2261	2460552-2460944	2460952-2460972	2460964-2460972	2460946-2460972	-	-17.6	29	-14.66	23	-181326	7
SGRAN_0363	Sphingopyxis_granuli_TFA	376155-376229	376156-376173	376155-376164	376155-376163	-	Sphingopyxis_granuli_TFA	gene-SGRAN_1117	cds-AMG73510.1	SGRAN_1117	1217969-1218772	1217973-1217989	1217972-1217981	1217972-1217980	+	-17.38	30	-12.58	80	-129768	133
SGRAN_0363	Sphingopyxis_granuli_TFA	376155-376229	376184-376210	376193-376210	376193-376210	-	Sphingopyxis_granuli_TFA	gene-SGRAN_3469	cds-AMG75812.1	SGRAN_3469	3800278-3800676	3800252-3800276	3800257-3800276	3800257-3800276	+	-17.33	31	-10.65	270	-127994	148
SGRAN_0363	Sphingopyxis_granuli_TFA	376155-376229	376157-376182	376206-376223	376157-376167	-	Sphingopyxis_granuli_TFA	gene-SGRAN_1499	cds-AMG73886.1	SGRAN_1499	1632224-1632706	1632058-1632086	1632083-1632102	1632058-1632068	+	-17.3	32	-8.19	1131	-801037	1390
SGRAN_0363	Sphingopyxis_granuli_TFA	376155-376229	376182-376205	376181-376204	376181-376205	-	Sphingopyxis_granuli_TFA	gene-SGRAN_0219	cds-AMG72616.1	SGRAN_0219	234555-235133	234628-234653	234628-234652	234628-234653	+	-17.24	33	-6.08	2867	-108464	406
SGRAN_0363	Sphingopyxis_granuli_TFA	376155-376229	376202-376217	376155-376162	376202-376217	-	Sphingopyxis_granuli_TFA	gene-SGRAN_2008	cds-AMG74385.1	SGRAN_2008|accC2	2188828-2190849	2188811-2188825	2188953-2188960	2188811-2188825	+	-17.23	34	-5.48	3318	-117741	260
SGRAN_0363	Sphingopyxis_granuli_TFA	376155-376229	376202-376217	376202-376222	376202-376217	-	Sphingopyxis_granuli_TFA	gene-SGRAN_0375	cds-AMG72771.1	SGRAN_0375|ribH	385465-385890	385890-385905	385886-385905	385890-385905	-	-17.22	35	-15.91	9	-109515	383
SGRAN_0363	Sphingopyxis_granuli_TFA	376155-376229	376157-376170	376155-376168	376155-376168	-	Sphingopyxis_granuli_TFA	gene-SGRAN_0864	cds-AMG73258.1	SGRAN_0864	926938-927246	926940-926953	926938-926951	926938-926951	+	-17.2	36	-14.55	27	-138851	87
SGRAN_0363	Sphingopyxis_granuli_TFA	376155-376229	376193-376221	376202-376224	376202-376226	-	Sphingopyxis_granuli_TFA	gene-SGRAN_3003	cds-AMG75350.1	SGRAN_3003|fabG10	3302750-3303667	3302747-3302769	3302750-3302772	3302750-3302775	+	-17.17	37	NA	NA	-157999	39
SGRAN_0363	Sphingopyxis_granuli_TFA	376155-376229	376177-376196	376203-376209	376203-376209	-	Sphingopyxis_granuli_TFA	gene-SGRAN_0513	cds-AMG72909.1	SGRAN_0513	549355-550770	549367-549386	549338-549344	549338-549344	+	-17.12	38	-8.61	892	-105769	455
SGRAN_0363	Sphingopyxis_granuli_TFA	376155-376229	376202-376213	376202-376223	376157-376223	-	Sphingopyxis_granuli_TFA	gene-SGRAN_3968	cds-AMG76298.1	SGRAN_3968	4357945-4359378	4359375-4359388	4359366-4359388	4359366-4359415	-	-17.11	39	-11.28	181	-150268	57
SGRAN_0363	Sphingopyxis_granuli_TFA	376155-376229	376200-376214	376202-376210	376202-376210	-	Sphingopyxis_granuli_TFA	gene-SGRAN_3091	cds-AMG75438.1	SGRAN_3091	3394180-3396975	3396953-3396967	3396980-3396988	3396980-3396988	-	-17.1	40	-11.32	176	-158206	37
SGRAN_0363	Sphingopyxis_granuli_TFA	376155-376229	376159-376178	376202-376209	376159-376178	-	Sphingopyxis_granuli_TFA	gene-SGRAN_2049	cds-AMG74424.1	SGRAN_2049	2233308-2233658	2233830-2233851	2233520-2233527	2233830-2233851	-	-17.09	41	-8.25	1092	-902351	916
SGRAN_0363	Sphingopyxis_granuli_TFA	376155-376229	376157-376173	376157-376167	376157-376166	-	Sphingopyxis_granuli_TFA	gene-SGRAN_3031	cds-AMG75378.1	SGRAN_3031|lepB2	3333638-3334486	3333658-3333676	3333658-3333668	3333658-3333667	+	-17.02	42	-11.97	118	-120337	232
SGRAN_0363	Sphingopyxis_granuli_TFA	376155-376229	376157-376172	376207-376225	376158-376166	-	Sphingopyxis_granuli_TFA	gene-SGRAN_2094	cds-AMG74469.1	SGRAN_2094	2285766-2286464	2285738-2285753	2285737-2285758	2285742-2285750	+	-16.98	43	-7.82	1359	-852277	1130
SGRAN_0363	Sphingopyxis_granuli_TFA	376155-376229	376157-376173	376155-376167	376155-376167	-	Sphingopyxis_granuli_TFA	gene-SGRAN_3971	cds-AMG76301.1	SGRAN_3971|putR	4363998-4364468	4363996-4364012	4363994-4364006	4363994-4364006	+	-16.92	44	-11.56	152	-115715	289
SGRAN_0363	Sphingopyxis_granuli_TFA	376155-376229	376207-376225	376204-376225	376207-376229	-	Sphingopyxis_granuli_TFA	gene-SGRAN_0604	cds-AMG73000.1	SGRAN_0604	647901-648593	648595-648613	648595-648618	648591-648613	-	-16.86	45	-15.72	13	-186016	6
SGRAN_0363	Sphingopyxis_granuli_TFA	376155-376229	376192-376214	376201-376214	376201-376227	-	Sphingopyxis_granuli_TFA	gene-SGRAN_1608	cds-AMG73989.1	SGRAN_1608	1747279-1750215	1747259-1747276	1747263-1747276	1747263-1747299	+	-16.82	46	-11.29	178	-135168	104
SGRAN_0363	Sphingopyxis_granuli_TFA	376155-376229	376157-376184	376156-376160	376201-376227	-	Sphingopyxis_granuli_TFA	gene-SGRAN_0442	cds-AMG72838.1	SGRAN_0442|yngG	464295-465257	464369-464394	464247-464251	464315-464342	+	-16.8	47	-6.17	2781	-861458	1077
SGRAN_0363	Sphingopyxis_granuli_TFA	376155-376229	376156-376176	376203-376209	376156-376167	-	Sphingopyxis_granuli_TFA	gene-SGRAN_1280	cds-AMG73672.1	SGRAN_1280|cfa	1396429-1397670	1396242-1396262	1396250-1396257	1396246-1396257	+	-16.78	48	-9.1	682	-937173	786
SGRAN_0363	Sphingopyxis_granuli_TFA	376155-376229	376156-376174	376156-376167	376156-376167	-	Sphingopyxis_granuli_TFA	gene-SGRAN_2291	cds-AMG74657.1	SGRAN_2291|uvrD	2487002-2489440	2486843-2486863	2486843-2486854	2486843-2486854	+	-16.78	49	-11.33	174	-120207	234
SGRAN_0363	Sphingopyxis_granuli_TFA	376155-376229	376181-376204	376181-376203	376155-376162	-	Sphingopyxis_granuli_TFA	gene-SGRAN_1485	cds-AMG73872.1	SGRAN_1485|murB	1617551-1618498	1617577-1617600	1617577-1617599	1617352-1617359	+	-16.74	50	-9.11	676	-926077	822
SGRAN_0363	Sphingopyxis_granuli_TFA	376155-376229	376201-376210	376201-376210	376201-376210	-	Sphingopyxis_granuli_TFA	gene-SGRAN_3690	cds-AMG76029.1	SGRAN_3690	4036222-4036587	4036200-4036209	4036200-4036209	4036200-4036209	+	-16.72	51	-13.88	45	-159667	33
SGRAN_0363	Sphingopyxis_granuli_TFA	376155-376229	376203-376221	376203-376224	376203-376224	-	Sphingopyxis_granuli_TFA	gene-SGRAN_1051	cds-AMG73444.1	SGRAN_1051	1128344-1130650	1128329-1128347	1128329-1128351	1128329-1128351	+	-16.68	53	-17.72	2	-172639	12
SGRAN_0363	Sphingopyxis_granuli_TFA	376155-376229	376192-376214	376191-376214	376196-376229	-	Sphingopyxis_granuli_TFA	gene-SGRAN_1327	cds-AMG73717.1	SGRAN_1327	1440209-1441636	1441813-1441835	1441813-1441836	1441790-1441831	-	-16.65	56	-12.57	84	-158261	36
SGRAN_0363	Sphingopyxis_granuli_TFA	376155-376229	376202-376209	376202-376209	376202-376209	-	Sphingopyxis_granuli_TFA	gene-SGRAN_3130	cds-AMG75475.1	SGRAN_3130	3434564-3435145	3435243-3435250	3435243-3435250	3435243-3435250	-	-16.4	64	-16.86	3	-168181	17
SGRAN_0363	Sphingopyxis_granuli_TFA	376155-376229	376202-376210	376202-376210	376202-376210	-	Sphingopyxis_granuli_TFA	gene-SGRAN_0345	cds-AMG72742.1	SGRAN_0345	359535-360056	360125-360133	360125-360133	360125-360133	-	-16.35	65	-15.35	18	-161839	27
SGRAN_0363	Sphingopyxis_granuli_TFA	376155-376229	376202-376225	376203-376225	376202-376225	-	Sphingopyxis_granuli_TFA	gene-SGRAN_3765	cds-AMG76098.1	SGRAN_3765	4119722-4119907	4120031-4120057	4120031-4120052	4120031-4120057	-	-16.3	67	NA	NA	-152984	47
SGRAN_0363	Sphingopyxis_granuli_TFA	376155-376229	376203-376212	376203-376222	376203-376210	-	Sphingopyxis_granuli_TFA	gene-SGRAN_3257	cds-AMG75600.1	SGRAN_3257	3569397-3571025	3569383-3569392	3569383-3569404	3569383-3569390	+	-16.24	69	-15.45	16	-134783	107
SGRAN_0363	Sphingopyxis_granuli_TFA	376155-376229	376188-376213	376191-376209	376191-376209	-	Sphingopyxis_granuli_TFA	gene-SGRAN_2191	cds-AMG74561.1	SGRAN_2191	2378658-2379668	2378636-2378655	2378639-2378652	2378639-2378652	+	-16.23	70	-15.61	15	-140745	83
SGRAN_0363	Sphingopyxis_granuli_TFA	376155-376229	376201-376227	376201-376222	376201-376223	-	Sphingopyxis_granuli_TFA	gene-SGRAN_2095	cds-AMG74470.1	SGRAN_2095	2286653-2287351	2286631-2286655	2286631-2286652	2286631-2286653	+	-16.18	74	-14.59	25	-174823	10
SGRAN_0363	Sphingopyxis_granuli_TFA	376155-376229	376202-376209	376202-376209	376202-376209	-	Sphingopyxis_granuli_TFA	gene-SGRAN_0565	cds-AMG72961.1	SGRAN_0565	596831-597304	596763-596770	596763-596770	596763-596770	+	-16.07	75	-16.73	4	-15227	48
SGRAN_0363	Sphingopyxis_granuli_TFA	376155-376229	376185-376212	376192-376209	376192-376211	-	Sphingopyxis_granuli_TFA	gene-SGRAN_3803	cds-AMG76136.1	SGRAN_3803	4158339-4159046	4159044-4159071	4159047-4159062	4159045-4159062	-	-15.86	90	-14.34	29	-110783	361
SGRAN_0363	Sphingopyxis_granuli_TFA	376155-376229	376202-376225	376202-376225	376202-376225	-	Sphingopyxis_granuli_TFA	gene-SGRAN_0151	cds-AMG72548.1	SGRAN_0151	163747-166371	166422-166446	166422-166446	166422-166448	-	-15.85	91	-16.01	8	-146449	69
SGRAN_0363	Sphingopyxis_granuli_TFA	376155-376229	376201-376210	376201-376210	376201-376210	-	Sphingopyxis_granuli_TFA	gene-SGRAN_1433	cds-AMG73822.1	SGRAN_1433	1554769-1556352	1556505-1556514	1556505-1556514	1556505-1556514	-	-15.78	95	-14.05	40	-160274	31
SGRAN_0363	Sphingopyxis_granuli_TFA	376155-376229	376200-376227	376202-376226	376200-376227	-	Sphingopyxis_granuli_TFA	gene-SGRAN_3502	cds-AMG75844.1	SGRAN_3502	3835047-3835697	3835695-3835718	3835696-3835716	3835695-3835718	-	-15.69	103	-12.23	104	-174174	11
SGRAN_0363	Sphingopyxis_granuli_TFA	376155-376229	376186-376214	376197-376210	376202-376210	-	Sphingopyxis_granuli_TFA	gene-SGRAN_2541	cds-AMG74899.1	SGRAN_2541	2747063-2749048	2749175-2749203	2749185-2749199	2749185-2749193	-	-15.48	113	-12.3	100	-159698	32
SGRAN_0363	Sphingopyxis_granuli_TFA	376155-376229	376157-376171	376192-376210	376192-376210	-	Sphingopyxis_granuli_TFA	gene-SGRAN_1265	cds-AMG73657.1	SGRAN_1265	1379548-1380342	1380524-1380538	1380526-1380542	1380526-1380542	-	-15.47	116	-16.37	7	-14678	67
SGRAN_0363	Sphingopyxis_granuli_TFA	376155-376229	376202-376214	376202-376223	376202-376224	-	Sphingopyxis_granuli_TFA	gene-SGRAN_0043	cds-AMG72441.1	SGRAN_0043	48497-48748	48752-48766	48742-48766	48741-48766	-	-15.32	124	-13.39	54	-154372	43
SGRAN_0363	Sphingopyxis_granuli_TFA	376155-376229	376202-376222	376202-376224	376202-376224	-	Sphingopyxis_granuli_TFA	gene-SGRAN_3646	cds-AMG75985.1	SGRAN_3646	3991334-3992833	3992861-3992880	3992859-3992880	3992859-3992880	-	-15.21	130	-13.07	63	-163105	23
SGRAN_0363	Sphingopyxis_granuli_TFA	376155-376229	376200-376221	376200-376222	376200-376222	-	Sphingopyxis_granuli_TFA	gene-SGRAN_0721	cds-AMG73116.1	SGRAN_0721	772524-773069	773103-773125	773102-773125	773102-773125	-	-15.19	134	-13.98	42	-169346	16
SGRAN_0363	Sphingopyxis_granuli_TFA	376155-376229	376202-376209	376202-376209	376202-376209	-	Sphingopyxis_granuli_TFA	gene-SGRAN_2064	cds-AMG74439.1	SGRAN_2064	2248270-2250243	2248110-2248117	2248110-2248117	2248110-2248117	+	-15.18	135	-15.72	12	-137478	90
SGRAN_0363	Sphingopyxis_granuli_TFA	376155-376229	376181-376207	376155-376160	376201-376227	-	Sphingopyxis_granuli_TFA	gene-SGRAN_0535	cds-AMG72931.1	SGRAN_0535	575034-576281	574909-574934	575057-575062	574938-574958	+	-15.11	139	-7.81	1368	-154651	42
SGRAN_0363	Sphingopyxis_granuli_TFA	376155-376229	376202-376209	376202-376209	376202-376210	-	Sphingopyxis_granuli_TFA	gene-SGRAN_1703	cds-AMG74083.1	SGRAN_1703	1866126-1866563	1866109-1866116	1866109-1866116	1866109-1866117	+	-15.08	140	-15.35	17	-134008	108
SGRAN_0363	Sphingopyxis_granuli_TFA	376155-376229	376190-376214	376191-376214	376191-376228	-	Sphingopyxis_granuli_TFA	gene-SGRAN_1748	cds-AMG74127.1	SGRAN_1748	1917442-1917708	1917484-1917509	1917485-1917509	1917485-1917521	+	-15.07	145	-8.03	1233	-160928	28
SGRAN_0363	Sphingopyxis_granuli_TFA	376155-376229	376181-376209	376201-376209	376201-376209	-	Sphingopyxis_granuli_TFA	gene-SGRAN_2616	cds-AMG74968.1	SGRAN_2616	2824432-2826189	2826346-2826362	2826346-2826354	2826346-2826354	-	-14.86	159	-15.32	19	-130529	127
SGRAN_0363	Sphingopyxis_granuli_TFA	376155-376229	376202-376210	376202-376210	376202-376210	-	Sphingopyxis_granuli_TFA	gene-SGRAN_1428	cds-AMG73817.1	SGRAN_1428	1548662-1549264	1548651-1548659	1548651-1548659	1548651-1548659	+	-14.83	160	-12.55	85	-164433	20
SGRAN_0363	Sphingopyxis_granuli_TFA	376155-376229	376199-376225	376201-376225	376199-376225	-	Sphingopyxis_granuli_TFA	gene-SGRAN_3880	cds-AMG76212.1	SGRAN_3880	4246168-4248402	4246154-4246179	4246156-4246179	4246154-4246179	+	-14.75	166	-14.07	39	-162788	24
SGRAN_0363	Sphingopyxis_granuli_TFA	376155-376229	376202-376209	376202-376209	376202-376210	-	Sphingopyxis_granuli_TFA	gene-SGRAN_1044	cds-AMG73437.1	SGRAN_1044	1119042-1121387	1119028-1119035	1119028-1119035	1119028-1119036	+	-14.67	171	-15.17	20	-143997	77
SGRAN_0363	Sphingopyxis_granuli_TFA	376155-376229	376202-376211	376202-376211	376202-376210	-	Sphingopyxis_granuli_TFA	gene-SGRAN_2011	cds-AMG74388.1	SGRAN_2011	2192262-2193884	2192252-2192261	2192252-2192261	2192252-2192260	+	-14.6	179	-14.75	22	-158412	35
SGRAN_0363	Sphingopyxis_granuli_TFA	376155-376229	376156-376170	376155-376168	376155-376168	-	Sphingopyxis_granuli_TFA	gene-SGRAN_3852	cds-AMG76184.1	SGRAN_3852	4218986-4219255	4218990-4219004	4218989-4219002	4218989-4219002	+	-14.42	197	-14.21	33	-137869	89
SGRAN_0363	Sphingopyxis_granuli_TFA	376155-376229	376197-376221	376198-376222	376197-376225	-	Sphingopyxis_granuli_TFA	gene-SGRAN_2892	cds-AMG75240.1	SGRAN_2892	3138227-3138976	3139049-3139071	3139047-3139070	3139043-3139071	-	-14.38	201	-13.57	50	-137434	92
SGRAN_0363	Sphingopyxis_granuli_TFA	376155-376229	376202-376225	376202-376225	376202-376225	-	Sphingopyxis_granuli_TFA	gene-SGRAN_1630	cds-AMG74011.1	SGRAN_1630	1787079-1788416	1786997-1787019	1786997-1787019	1786997-1787019	+	-14.37	203	-14.64	24	-147035	65
SGRAN_0363	Sphingopyxis_granuli_TFA	376155-376229	376202-376221	376202-376209	376192-376208	-	Sphingopyxis_granuli_TFA	gene-SGRAN_1300	cds-AMG73692.1	SGRAN_1300	1416192-1417076	1416170-1416189	1416170-1416177	1416172-1416185	+	-14.32	205	-14.31	30	-12551	180
SGRAN_0363	Sphingopyxis_granuli_TFA	376155-376229	376156-376171	376204-376227	376204-376227	-	Sphingopyxis_granuli_TFA	gene-SGRAN_3769	cds-AMG76102.1	SGRAN_3769	4122093-4122782	4122789-4122804	4122771-4122795	4122771-4122795	-	-14.29	210	NA	NA	-158037	38
SGRAN_0363	Sphingopyxis_granuli_TFA	376155-376229	376156-376173	376155-376167	376155-376167	-	Sphingopyxis_granuli_TFA	gene-SGRAN_0935	cds-AMG73329.1	SGRAN_0935	987369-990188	987229-987251	987228-987240	987228-987240	+	-14.27	211	-14.48	28	-139745	85
SGRAN_0363	Sphingopyxis_granuli_TFA	376155-376229	376156-376174	376156-376166	376208-376229	-	Sphingopyxis_granuli_TFA	gene-SGRAN_3288	cds-AMG75631.1	SGRAN_3288	3602264-3603007	3603185-3603205	3603195-3603205	3602984-3603005	-	-14.13	220	-14.08	38	-126965	162
SGRAN_0363	Sphingopyxis_granuli_TFA	376155-376229	376185-376210	376202-376209	376202-376210	-	Sphingopyxis_granuli_TFA	gene-SGRAN_2693	cds-AMG75043.1	SGRAN_2693	2915834-2917024	2916901-2916930	2916902-2916909	2916901-2916909	-	-14.06	227	-9.83	433	-153036	46
SGRAN_0363	Sphingopyxis_granuli_TFA	376155-376229	376202-376215	376202-376215	376202-376227	-	Sphingopyxis_granuli_TFA	gene-SGRAN_2856	cds-AMG75204.1	SGRAN_2856	3097918-3098637	3098731-3098743	3098731-3098743	3098716-3098743	-	-14.01	234	-10.3	329	-170681	14
SGRAN_0363	Sphingopyxis_granuli_TFA	376155-376229	376202-376209	376202-376210	376192-376209	-	Sphingopyxis_granuli_TFA	gene-SGRAN_2281	cds-AMG74647.1	SGRAN_2281	2478552-2478932	2478537-2478544	2478537-2478545	2478528-2478544	+	-13.96	236	-11.96	120	-201546	2
SGRAN_0363	Sphingopyxis_granuli_TFA	376155-376229	376199-376210	376199-376210	376199-376210	-	Sphingopyxis_granuli_TFA	gene-SGRAN_1091	cds-AMG73484.1	SGRAN_1091	1182181-1183263	1183270-1183282	1183270-1183282	1183270-1183282	-	-13.94	238	-14.59	26	-135592	102
SGRAN_0363	Sphingopyxis_granuli_TFA	376155-376229	376193-376213	376193-376207	376193-376225	-	Sphingopyxis_granuli_TFA	gene-SGRAN_1462	cds-AMG73851.1	SGRAN_1462	1590181-1591608	1590129-1590154	1590129-1590143	1590129-1590163	+	-13.88	248	-12.71	73	-151586	50
SGRAN_0363	Sphingopyxis_granuli_TFA	376155-376229	376201-376217	376201-376223	376201-376217	-	Sphingopyxis_granuli_TFA	gene-SGRAN_1772	cds-AMG74150.1	SGRAN_1772	1938188-1938634	1938177-1938195	1938177-1938201	1938177-1938195	+	-13.87	249	-14.2	34	-100036	596
SGRAN_0363	Sphingopyxis_granuli_TFA	376155-376229	376205-376214	376203-376225	376203-376225	-	Sphingopyxis_granuli_TFA	gene-SGRAN_1240	cds-AMG73632.1	SGRAN_1240	1342877-1343755	1342862-1342871	1342706-1342727	1342706-1342727	+	-13.82	255	-14.17	35	-118793	246
SGRAN_0363	Sphingopyxis_granuli_TFA	376155-376229	376202-376221	376155-376163	376157-376227	-	Sphingopyxis_granuli_TFA	gene-SGRAN_0729	cds-AMG73124.1	SGRAN_0729	779171-780532	779109-779130	779083-779091	779065-779135	+	-13.79	256	-8.58	903	-200709	3
SGRAN_0363	Sphingopyxis_granuli_TFA	376155-376229	376202-376220	376202-376222	376202-376222	-	Sphingopyxis_granuli_TFA	gene-SGRAN_2302	cds-AMG74667.1	SGRAN_2302	2499707-2501467	2501499-2501516	2501495-2501516	2501495-2501516	-	-13.72	266	-13.97	43	-162425	25
SGRAN_0363	Sphingopyxis_granuli_TFA	376155-376229	376182-376209	376202-376223	376202-376223	-	Sphingopyxis_granuli_TFA	gene-SGRAN_4014	cds-AMG76342.1	SGRAN_4014	4418373-4419272	4419220-4419246	4419261-4419280	4419261-4419280	-	-13.71	268	-13.54	51	-153823	45
SGRAN_0363	Sphingopyxis_granuli_TFA	376155-376229	376202-376210	376202-376210	376202-376229	-	Sphingopyxis_granuli_TFA	gene-SGRAN_3485	cds-AMG75828.1	SGRAN_3485	3819128-3819802	3819051-3819059	3819051-3819059	3819051-3819075	+	-13.61	280	-10.46	302	-160474	30
SGRAN_0363	Sphingopyxis_granuli_TFA	376155-376229	376202-376209	376202-376209	376202-376210	-	Sphingopyxis_granuli_TFA	gene-SGRAN_2209	cds-AMG74577.1	SGRAN_2209	2396414-2397793	2396343-2396350	2396343-2396350	2396341-2396349	+	-13.35	320	-14.28	32	-132896	115
SGRAN_0363	Sphingopyxis_granuli_TFA	376155-376229	376202-376209	376202-376209	376202-376224	-	Sphingopyxis_granuli_TFA	gene-SGRAN_2043	cds-AMG74418.1	SGRAN_2043	2227700-2228995	2229022-2229029	2229022-2229029	2228998-2229029	-	-13.34	324	-8.16	1153	-154367	44
SGRAN_0363	Sphingopyxis_granuli_TFA	376155-376229	376202-376220	376192-376209	376202-376227	-	Sphingopyxis_granuli_TFA	gene-SGRAN_1170	cds-AMG73563.1	SGRAN_1170	1265942-1267576	1265931-1265952	1265923-1265936	1265931-1265959	+	-13.32	325	NA	NA	-181125	8
SGRAN_0363	Sphingopyxis_granuli_TFA	376155-376229	376203-376221	376203-376222	376203-376222	-	Sphingopyxis_granuli_TFA	gene-SGRAN_1060	cds-AMG73453.1	SGRAN_1060	1139701-1139919	1139688-1139707	1139688-1139708	1139688-1139708	+	-13.31	326	-12.54	86	-151649	49
SGRAN_0363	Sphingopyxis_granuli_TFA	376155-376229	376203-376227	376203-376227	376203-376227	-	Sphingopyxis_granuli_TFA	gene-SGRAN_2099	cds-AMG74474.1	SGRAN_2099	2290774-2291406	2290680-2290700	2290680-2290700	2290680-2290700	+	-13.29	331	-10.5	295	-162217	26
SGRAN_0363	Sphingopyxis_granuli_TFA	376155-376229	376201-376210	376201-376210	376201-376210	-	Sphingopyxis_granuli_TFA	gene-SGRAN_2781	cds-AMG75130.1	SGRAN_2781	3015204-3018575	3018579-3018588	3018579-3018588	3018579-3018588	-	-13.05	378	-12.81	69	-159182	34
SGRAN_0363	Sphingopyxis_granuli_TFA	376155-376229	376209-376229	376201-376221	376200-376229	-	Sphingopyxis_granuli_TFA	gene-SGRAN_2804	cds-AMG75153.1	SGRAN_2804	3046775-3047701	3046754-3046779	3046746-3046770	3046745-3046779	+	-12.86	414	-11.89	124	-189239	5
SGRAN_0363	Sphingopyxis_granuli_TFA	376155-376229	376201-376210	376201-376210	376201-376210	-	Sphingopyxis_granuli_TFA	gene-SGRAN_0137	cds-AMG72535.1	SGRAN_0137	145896-148367	145884-145893	145884-145893	145884-145893	+	-12.58	472	-13.88	44	-149815	59
SGRAN_0363	Sphingopyxis_granuli_TFA	376155-376229	376202-376221	376202-376209	376202-376209	-	Sphingopyxis_granuli_TFA	gene-SGRAN_0531	cds-AMG72927.1	SGRAN_0531	566996-567475	566941-566960	566941-566948	566941-566948	+	-12.17	585	-14.3	31	-146137	71
SGRAN_0363	Sphingopyxis_granuli_TFA	376155-376229	376202-376214	376201-376222	376201-376218	-	Sphingopyxis_granuli_TFA	gene-SGRAN_1361	cds-AMG73750.1	SGRAN_1361	1478969-1480294	1478770-1478782	1478769-1478791	1478769-1478786	+	-12.13	595	-15.69	14	-107393	421
SGRAN_0363	Sphingopyxis_granuli_TFA	376155-376229	376156-376164	376155-376164	376155-376165	-	Sphingopyxis_granuli_TFA	gene-SGRAN_2415	cds-AMG74778.1	SGRAN_2415	2628064-2628417	2628031-2628039	2628030-2628039	2628030-2628040	+	-12.03	622	-14.13	37	-123498	201
SGRAN_0363	Sphingopyxis_granuli_TFA	376155-376229	376200-376225	376192-376210	376200-376225	-	Sphingopyxis_granuli_TFA	gene-SGRAN_3272	cds-AMG75615.1	SGRAN_3272	3584731-3585477	3585469-3585491	3585481-3585499	3585457-3585491	-	-11.89	667	NA	NA	-156889	40
SGRAN_0363	Sphingopyxis_granuli_TFA	376155-376229	376156-376173	376202-376210	376155-376168	-	Sphingopyxis_granuli_TFA	gene-SGRAN_0319	cds-AMG72716.1	SGRAN_0319	330371-331024	330344-330366	330410-330419	330407-330419	+	-11.52	790	-14.0	41	-321162	3770
SGRAN_0363	Sphingopyxis_granuli_TFA	376155-376229	376202-376213	376202-376209	376202-376225	-	Sphingopyxis_granuli_TFA	gene-SGRAN_1089	cds-AMG73482.1	SGRAN_1089	1176807-1177256	1176795-1176806	1176795-1176802	1176795-1176822	+	-10.91	1003	-10.5	294	-155352	41
SGRAN_0363	Sphingopyxis_granuli_TFA	376155-376229	376202-376211	376202-376223	376202-376224	-	Sphingopyxis_granuli_TFA	gene-SGRAN_2788	cds-AMG75137.1	SGRAN_2788	3027481-3029652	3029654-3029665	3029641-3029665	3029640-3029665	-	-9.71	1592	-12.45	92	-172041	13
SGRAN_0363	Sphingopyxis_granuli_TFA	376155-376229	376191-376213	376202-376210	376200-376210	-	Sphingopyxis_granuli_TFA	gene-SGRAN_2287	cds-AMG74653.1	SGRAN_2287	2483726-2484163	2484338-2484355	2484281-2484290	2484285-2484295	-	-9.59	1658	-13.62	49	-879725	1004
SGRAN_0363	Sphingopyxis_granuli_TFA	376155-376229	376177-376184	376192-376208	376192-376208	-	Sphingopyxis_granuli_TFA	gene-SGRAN_3237	cds-AMG75580.1	SGRAN_3237	3550077-3551270	3551376-3551383	3551302-3551318	3551302-3551318	-	-9.37	1764	-8.53	932	-167884	18
SGRAN_0363	Sphingopyxis_granuli_TFA	376155-376229	376172-376189	376203-376225	376203-376225	-	Sphingopyxis_granuli_TFA	gene-SGRAN_0508	cds-AMG72904.1	SGRAN_0508	544939-546153	546017-546034	546145-546163	546145-546163	-	-9.18	1885	-13.71	46	-132958	114
SGRAN_0363	Sphingopyxis_granuli_TFA	376155-376229	376191-376214	376203-376209	376155-376208	-	Sphingopyxis_granuli_TFA	gene-SGRAN_2888	cds-AMG75236.1	SGRAN_2888	3131734-3132636	3132661-3132683	3132706-3132712	3132666-3132720	-	-5.16	3979	-13.67	47	-147631	63
SGRAN_0363	Sphingopyxis_granuli_TFA	376155-376229	376191-376214	376203-376209	376155-376208	-	Sphingopyxis_granuli_TFA	gene-SGRAN_0209	cds-AMG72606.1	SGRAN_0209	220079-220981	221006-221028	221051-221057	221011-221065	-	-5.16	3980	-13.67	48	-147631	64
